# Genomic, Epigenomic, and Transcriptional Characterisation of Carbapenem and Colistin Resistance Mechanisms in *Klebsiella pneumoniae* and *Enterobacter* species

**DOI:** 10.1101/2023.12.15.571804

**Authors:** Masego Mmatli, Nontombi Marylucy Mbelle, P. Bernard Fourie, John Osei Sekyere

## Abstract

The emergence of colistin and carbapenem-resistant *Klebsiella pneumoniae* isolates presents a significant global health threat. This study investigates the resistance mechanisms in six *K. pneumoniae* and four *Enterobacter* sp. isolates lacking carbapenemases or *mcr* genes using genomics and transcriptomics. The ten isolates were classified into three categories: non-carbapenemase-producing, carbapenem-resistant strains (n = 4), non-*mcr*–producing colistin-resistant strains (n = 5), and one isolate susceptible to both antibiotics.

The analysis included phenotypic characterization using MicroScan ID/AST, enzyme (MCR and Metallo β-lactamase) and efflux pump inhibition (EPI) assays. Whole-genome sequencing, RNA sequencing, and bioinformatics tools were employed in subsequent analysis. Most of the *K. pneumoniae* were ST307 with KL102 and O1/O2V2 serotypes. MicroScan revealed multidrug resistance, and AMR analysis identified numerous ARGs in *K. pneumoniae*. *Enterobacter* species possessed fewer resistance genes; nevertheless, they encoded virulence factors and gene mutations, potentially impacting the AST profile. *K. pneumoniae* ARGs were mainly plasmid-borne, with IncFIB(K)/IncFII(K) in Kp_15 harbouring up to nineteen ARGs. Virulence factors included biofilm formation, capsule production, and type IV secretion. Epigenomic investigations revealed prevalent type I (*M1.Ecl34977I*) and type II (*M.Kpn34618Dcm*) restriction modification sites. Compared to international isolates, the study isolates phylogenetically clustered more closely with Chinese strains. Transcriptomics showed high efflux pump activity in carbapenem-resistant isolates, confirmed by EPI. Further, mutations were identified in outer membrane proteins. Colistin-resistant isolates exhibited high capsule production, efflux pump, and putative glycotransferase activity, potentially influencing their phenotypes.

In conclusion, genomic and transcriptional analyses enhanced our understanding of adaptive mechanisms in clinical multidrug-resistant pathogens, posing significant public health challenges.
