## Supplementary material for "Genomic, Epigenomic, and Transcriptional Characterisation of Carbapenem and Colistin Resistance Mechanisms in *Klebsiella pneumoniae* and *Enterobacter* species": Table S1: Phylogenomic data of strains included in phylogenetic analysis.

### Sheet: Table S1
Genome ID	Genome Name	Family	Genus	Species	Strain	MLST	BioProject Accession	BioSample Accession	Assembly Accession	GenBank Accessions	Sequencing Platform	Collection Year	Isolation Country	Geographic Group	Geographic Location
61645.7	Enterobacter asburiae 2022CK-00757	Enterobacteriaceae	Enterobacter	Enterobacter asburiae	2022CK-00757	MLST.Enterobacter_cloacae.484	PRJNA812595	SAMN32733969		CP117723,CP117724,CP117725,CP117726,CP117727	Illumina MiSeq; Oxford Nanopore GridION	2022	USA	North America	USA
61645.5	Enterobacter asburiae 2022EL-00027	Enterobacteriaceae	Enterobacter	Enterobacter asburiae	2022EL-00027		PRJNA288601	SAMN25978202	GCA_022487475.1	JAKVPS000000000	Illumina MiSeq	2020	USA	North America	USA
61645.6	Enterobacter asburiae AR3298	Enterobacteriaceae	Enterobacter	Enterobacter asburiae	AR3298	MLST.Enterobacter_cloacae.28	PRJNA801924	SAMN25419580	GCA_023151615.1	JAKMOQ000000000	Illumina	2020	China	Asia	China
61645.6	Enterobacter asburiae AR3345	Enterobacteriaceae	Enterobacter	Enterobacter asburiae	AR3345	MLST.Enterobacter_cloacae.252	PRJNA801924	SAMN25419581	GCA_023151575.1	JAKMOR000000000	Illumina	2020	China	Asia	China
61645.6	Enterobacter asburiae AR3438	Enterobacteriaceae	Enterobacter	Enterobacter asburiae	AR3438	MLST.Enterobacter_cloacae.260	PRJNA801924	SAMN25419583	GCA_023151535.1	JAKMOT000000000	Illumina	2020	China	Asia	China
61645.7	Enterobacter asburiae B6_18	Enterobacteriaceae	Enterobacter	Enterobacter asburiae	B6_18		PRJNA897876	SAMN31582772		JAPFPX000000000	Illumina NextSeq	2022	South Africa	Africa	South Africa: Mafikeng
61645.6	Enterobacter asburiae C210005	Enterobacteriaceae	Enterobacter	Enterobacter asburiae	C210005	MLST.Enterobacter_cloacae.252	PRJNA837096	SAMN28189430	GCA_023754185.1	JAMGPA000000000	Illumina NovaSeq	2020	China	Asia	China: Zhejiang
61645.6	Enterobacter asburiae C210020	Enterobacteriaceae	Enterobacter	Enterobacter asburiae	C210020	MLST.Enterobacter_cloacae.484	PRJNA838260	SAMN28416100	GCA_023558975.1	JAMHKH000000000	Nanopore MinION	2020	China	Asia	China: Hainan
61645.6	Enterobacter asburiae C210030	Enterobacteriaceae	Enterobacter	Enterobacter asburiae	C210030	MLST.Enterobacter_cloacae.484	PRJNA837096	SAMN28189480	GCA_023753065.1	JAMGNC000000000	Illumina NovaSeq	2021	China	Asia	China: Zhejiang
61645.6	Enterobacter asburiae C210161	Enterobacteriaceae	Enterobacter	Enterobacter asburiae	C210161	MLST.Enterobacter_cloacae.25	PRJNA837096	SAMN28189490	GCA_023752925.1	JAMGMS000000000	Illumina NovaSeq	2020	China	Asia	China: Zhejiang
61645.6	Enterobacter asburiae C210194	Enterobacteriaceae	Enterobacter	Enterobacter asburiae	C210194	MLST.Enterobacter_cloacae.500	PRJNA837096	SAMN28189523	GCA_023752275.1	JAMGLM000000000	Illumina NovaSeq	2021	China	Asia	China: Zhejiang
61645.6	Enterobacter asburiae C210205	Enterobacteriaceae	Enterobacter	Enterobacter asburiae	C210205		PRJNA837096	SAMN28189534	GCA_023752025.1	JAMGLB000000000	Illumina NovaSeq	2021	China	Asia	China: Zhejiang
61645.6	Enterobacter asburiae C210211	Enterobacteriaceae	Enterobacter	Enterobacter asburiae	C210211	MLST.Enterobacter_cloacae.27	PRJNA838260	SAMN28416107	GCA_023559005.1	JAMHKA000000000	Nanopore MinION	2021	China	Asia	China: Zhejiang
61645.6	Enterobacter asburiae C210224	Enterobacteriaceae	Enterobacter	Enterobacter asburiae	C210224		PRJNA837096	SAMN28189552	GCA_023751655.1	JAMGKJ000000000	Illumina NovaSeq	2021	China	Asia	China: Zhejiang
61645.5	Enterobacter asburiae CCBH28669	Enterobacteriaceae	Enterobacter	Enterobacter asburiae	CCBH28669		PRJNA677881	SAMN27549441	GCA_023061075.1	JALLCT000000000	Illumina MiSeq	2020	Brazil	South America	Brazil
61645.7	Enterobacter asburiae EC13711	Enterobacteriaceae	Enterobacter	Enterobacter asburiae	EC13711	MLST.Enterobacter_cloacae.252	PRJNA868583	SAMN30260151		JANWNB000000000	NovaSeq 6000	2020	China	Asia	China: Jiangsu, Nanjing
61645.7	Enterobacter asburiae EC14447	Enterobacteriaceae	Enterobacter	Enterobacter asburiae	EC14447	MLST.Enterobacter_cloacae.252	PRJNA868583	SAMN30260152		JANWNA000000000	NovaSeq 6000	2020	China	Asia	China: Jiangsu, Nanjing
61645.7	Enterobacter asburiae Ecc20200302	Enterobacteriaceae	Enterobacter	Enterobacter asburiae	Ecc20200302		PRJNA902787	SAMN31775694		JAQPGL000000000	Illumina NextSeq	2020	France	Europe	France
61645.7	Enterobacter asburiae Ecc20200303	Enterobacteriaceae	Enterobacter	Enterobacter asburiae	Ecc20200303		PRJNA902787	SAMN31775695		JAQPGM000000000	Illumina NextSeq	2020	France	Europe	France
61645.7	Enterobacter asburiae ECCH2C85	Enterobacteriaceae	Enterobacter	Enterobacter asburiae	ECCH2C85	MLST.Enterobacter_cloacae.277	PRJNA913323	SAMN32292709		JAPXGA000000000	IonTorrent	2020	Croatia	Europe	Croatia: Zagreb
61645.6	Enterobacter asburiae ECL402	Enterobacteriaceae	Enterobacter	Enterobacter asburiae	ECL402	MLST.Enterobacter_cloacae.25	PRJNA846540	SAMN28906567	GCA_024128675.1	JAMYDH000000000	Illumina NovaSeq	2021	China	Asia	China: Chongqing
61645.6	Enterobacter asburiae HN50	Enterobacteriaceae	Enterobacter	Enterobacter asburiae	HN50		PRJNA837096	SAMN28189673	GCA_023749245.1	JAMGFS000000000	Illumina NovaSeq	2021	China	Asia	China: Henan
61645.7	Enterobacter asburiae KAM576	Enterobacteriaceae	Enterobacter	Enterobacter asburiae	KAM576	MLST.Enterobacter_cloacae.29	PRJDB13144	SAMD00535934	GCA_025999975.1	AP026886,AP026887,AP026888,AP026889,AP026890,AP026891,AP026892	Illumina HiSeq; ONT MinION	2020	Japan	Asia	Japan
1.42134e+06	Enterobacter asburiae L1	Enterobacteriaceae	Enterobacter	Enterobacter asburiae	L1	MLST.Enterobacter_cloacae.720	PRJNA243408	SAMN02716203	GCF_000632395.1	CP007546	PacBio RSII SMRT technology	2013	Malaysia	Asia	Malaysia
61645.6	Enterobacter asburiae Mf1-3	Enterobacteriaceae	Enterobacter	Enterobacter asburiae	Mf1-3		PRJNA822714	SAMN27277235	GCA_023096325.1	JALIGL000000000	Illumina MiSeq	2021	Russia	Europe	Russia: Yakutia
61645.5	Enterobacter asburiae MIN-029	Enterobacteriaceae	Enterobacter	Enterobacter asburiae	MIN-029		PRJNA769286	SAMN22108541	GCA_021460865.1	JAJBHZ000000000	Illumina MiSeq; Oxford Nanopore MinION	2020	Nigeria	Africa	Nigeria
61645.5	Enterobacter asburiae N21-01785	Enterobacteriaceae	Enterobacter	Enterobacter asburiae	N21-01785	MLST.Enterobacter_cloacae.468	PRJNA804546	SAMN25813650	GCA_022352385.1	JAKRWQ000000000	Illumina NextSeq; Oxford Nanopore MinION	2021	Canada	North America	Canada
61645.6	Enterobacter asburiae NK-BR1684A	Enterobacteriaceae	Enterobacter	Enterobacter asburiae	NK-BR1684A		PRJNA860154	SAMN29831203	GCA_024451265.1	JANFVD000000000	Illumina MiSeq		Nigeria	Africa	Nigeria
61645.6	Enterobacter asburiae NK-MR1610	Enterobacteriaceae	Enterobacter	Enterobacter asburiae	NK-MR1610	MLST.Enterobacter_cloacae.250	PRJNA860154	SAMN29831205	GCA_024451465.1	JANFVN000000000	Illumina MiSeq		Nigeria	Africa	Nigeria
61645.6	Enterobacter asburiae NN-BR158	Enterobacteriaceae	Enterobacter	Enterobacter asburiae	NN-BR158	MLST.Enterobacter_cloacae.162	PRJNA860154	SAMN29831202	GCA_024451495.1	JANFVO000000000	Illumina MiSeq		Nigeria	Africa	Nigeria
61645.6	Enterobacter asburiae NN-MR1335	Enterobacteriaceae	Enterobacter	Enterobacter asburiae	NN-MR1335	MLST.Enterobacter_cloacae.384	PRJNA860154	SAMN29831204	GCA_024756205.1	JANUGO000000000	Illumina MiSeq		Nigeria	Africa	Nigeria
61645.6	Enterobacter asburiae Q0180	Enterobacteriaceae	Enterobacter	Enterobacter asburiae	Q0180		PRJNA738374	SAMN19728234	GCA_025536595.1	JAHTWJ000000000	Illumina MiSeq	2015	Senegal	Africa	Senegal: Niokolo-Koba National Park
61645.6	Enterobacter asburiae R_A5.MM	Enterobacteriaceae	Enterobacter	Enterobacter asburiae	R_A5.MM	MLST.Enterobacter_cloacae.22	PRJNA861833	SAMN29928038	GCA_024599655.1	CP102247	PacBio Sequel	2020	South Africa	Africa	South Africa: Pretoria
61645.7	Enterobacter asburiae RIT_BS6	Enterobacteriaceae	Enterobacter	Enterobacter asburiae	RIT_BS6		PRJNA894176	SAMN31439986	GCA_025942055.1	JAPDCR000000000	Illumina MiSeq	2020	India	Asia	India: Chennai
61645.7	Enterobacter asburiae SRR3901707_bin.64_CONCOCT_v1.1_MAG	Enterobacteriaceae	Enterobacter	Enterobacter asburiae	SRR3901707_bin.64_CONCOCT_v1.1_MAG	MLST.Enterobacter_cloacae.484	PRJEB51072	SAMEA14081966		CALLWJ000000000		2014	South Africa	Africa	South Africa
61645.4	Enterobacter asburiae strain 2020EL-00107	Enterobacteriaceae	Enterobacter	Enterobacter asburiae	2020EL-00107	MLST.Enterobacter_cloacae.484	PRJNA288601	SAMN18511079	GCA_018067525.1	JAGKME000000000	Illumina MiSeq	2020	USA	North America	USA
61645.3	Enterobacter asburiae strain 5832	Enterobacteriaceae	Enterobacter	Enterobacter asburiae	5832		PRJNA600702	SAMN13829993	GCA_009907025.1	JAAATV000000000	Illumina MiSeq	2015	Nigeria	Africa	Nigeria
61645.5	Enterobacter asburiae strain 61503CZ	Enterobacteriaceae	Enterobacter		61503CZ	MLST.Enterobacter_cloacae.252	PRJNA772913	SAMN22377436	GCA_020709815.1	JAJFCR000000000	Illumina MiSeq	2020	Czech Republic		Czech Republic: Zlin Region
61645.3	Enterobacter asburiae strain AEB30	Enterobacteriaceae	Enterobacter	Enterobacter asburiae	AEB30	MLST.Enterobacter_cloacae.59	PRJNA594005	SAMN13499302	GCA_009755685.1	CP046618	PacBio RS; Illumina MiSeq	2015	USA	North America	USA: Albany, California
61645.3	Enterobacter asburiae strain E124_11	Enterobacteriaceae	Enterobacter	Enterobacter asburiae	E124_11	MLST.Enterobacter_cloacae.319	PRJNA609073	SAMN14219490	GCA_015208395.1	JAANZS000000000	Illumina MiSeq	2018	South Africa	Africa	South Africa:KwaZulu-Natal
61645.3	Enterobacter asburiae strain EC10	Enterobacteriaceae	Enterobacter	Enterobacter asburiae	EC10	MLST.Enterobacter_cloacae.25	PRJNA669537	SAMN16513519	GCA_015266285.1	JADIXM000000000	Illumina MiSeq	2017	South Africa	Africa	South Africa:KwaZulu-Natal
61645.5	Enterobacter asburiae strain JBIWA002	Enterobacteriaceae	Enterobacter		JBIWA002		PRJNA725976	SAMN18916999	GCA_019968865.1	CP074177,CP074179,CP074178,CP074176,CP074180,CP074181	DNBSEQ; Oxford Nanopore GridION	2020	Japan		Japan: Shiga
61645.5	Enterobacter asburiae strain JBIWA007	Enterobacteriaceae	Enterobacter		JBIWA007	MLST.Enterobacter_cloacae.500	PRJNA725976	SAMN18917003	GCA_019968785.1	CP074154,CP074155,CP074156,CP074157,CP074158	DNBSEQ; Oxford Nanopore GridION	2020	Japan		Japan: Shiga
61645.4	Enterobacter asburiae strain KEB2	Enterobacteriaceae	Enterobacter	Enterobacter asburiae	KEB2	MLST.Enterobacter_cloacae.25	PRJNA636771	SAMN15083405	GCA_017169075.1	JABUOF000000000	Illumina	2018	Kenya	Africa	Kenya:Nairobi
61645.7	Enterobacter asburiae strain ST54:941713674	Enterobacteriaceae	Enterobacter	Enterobacter asburiae	ST54:941713674	MLST.Enterobacter_cloacae.54	PRJNA287968	SAMN04011437	GCF_001316705.1	LJED00000000	Illumina MiSeq	2013	South Africa	Africa	South Africa: Durban
61645.6	Enterobacter asburiae TZ215	Enterobacteriaceae	Enterobacter	Enterobacter asburiae	TZ215	MLST.Enterobacter_cloacae.339	PRJNA837096	SAMN28189668	GCA_023749365.1	JAMGFX000000000	Illumina NovaSeq	2021	China	Asia	China: Zhejiang
61645.6	Enterobacter asburiae TZ219	Enterobacteriaceae	Enterobacter	Enterobacter asburiae	TZ219		PRJNA837096	SAMN28189670	GCA_023749275.1	JAMGFV000000000	Illumina NovaSeq	2021	China	Asia	China: Zhejiang
881260	Enterobacter bugandensis 9i	Enterobacteriaceae	Enterobacter	Enterobacter bugandensis	9i		PRJNA838110	SAMN28405492	GCA_024160165.1	JAMYWA000000000	Illumina MiSeq	2018	Tunisia	Africa	Tunisia
881260	Enterobacter bugandensis AR2973	Enterobacteriaceae	Enterobacter	Enterobacter bugandensis	AR2973		PRJNA801924	SAMN25419575	GCA_023151725.1	JAKMOL000000000	Illumina	2020	China	Asia	China
881260	Enterobacter bugandensis AR3023	Enterobacteriaceae	Enterobacter	Enterobacter bugandensis	AR3023		PRJNA801924	SAMN25419576	GCA_023151665.1	JAKMOM000000000	Illumina	2020	China	Asia	China
881260	Enterobacter bugandensis AR3208	Enterobacteriaceae	Enterobacter	Enterobacter bugandensis	AR3208	MLST.Enterobacter_cloacae.35	PRJNA801924	SAMN25419578	GCA_023151655.1	JAKMOO000000000	Illumina	2020	China	Asia	China
881260	Enterobacter bugandensis AR3297	Enterobacteriaceae	Enterobacter	Enterobacter bugandensis	AR3297	MLST.Enterobacter_cloacae.35	PRJNA801924	SAMN25419579	GCA_023151635.1	JAKMOP000000000	Illumina	2020	China	Asia	China
881260	Enterobacter bugandensis C210178	Enterobacteriaceae	Enterobacter	Enterobacter bugandensis	C210178		PRJNA837096	SAMN28189507	GCA_023752545.1	JAMGMC000000000	Illumina NovaSeq	2021	China	Asia	China: Zhejiang
881260	Enterobacter bugandensis C210195	Enterobacteriaceae	Enterobacter	Enterobacter bugandensis	C210195		PRJNA837096	SAMN28189524	GCA_023752225.1	JAMGLL000000000	Illumina NovaSeq	2021	China	Asia	China: Zhejiang
881260	Enterobacter bugandensis C210207	Enterobacteriaceae	Enterobacter	Enterobacter bugandensis	C210207	MLST.Enterobacter_cloacae.361	PRJNA837096	SAMN28189536	GCA_023751985.1	JAMGKZ000000000	Illumina NovaSeq	2021	China	Asia	China: Zhejiang
881260	Enterobacter bugandensis C210247	Enterobacteriaceae	Enterobacter	Enterobacter bugandensis	C210247	MLST.Enterobacter_cloacae.30	PRJNA837096	SAMN28189573	GCA_023751375.1	JAMGJO000000000	Illumina NovaSeq	2021	China	Asia	China: Shandong
881260	Enterobacter bugandensis C210258	Enterobacteriaceae	Enterobacter	Enterobacter bugandensis	C210258	MLST.Enterobacter_cloacae.119	PRJNA837096	SAMN28189583	GCA_023751035.1	JAMGJE000000000	Illumina NovaSeq	2021	China	Asia	China: Shandong
881260	Enterobacter bugandensis C210264	Enterobacteriaceae	Enterobacter	Enterobacter bugandensis	C210264	MLST.Enterobacter_cloacae.481	PRJNA837096	SAMN28189589	GCA_023750905.1	JAMGIY000000000	Illumina NovaSeq	2021	China	Asia	China: Shandong
881260	Enterobacter bugandensis C210268	Enterobacteriaceae	Enterobacter	Enterobacter bugandensis	C210268	MLST.Enterobacter_cloacae.35	PRJNA837096	SAMN28189593	GCA_023750845.1	JAMGIU000000000	Illumina NovaSeq	2021	China	Asia	China: Shandong
881260	Enterobacter bugandensis C210275	Enterobacteriaceae	Enterobacter	Enterobacter bugandensis	C210275	MLST.Enterobacter_cloacae.38	PRJNA837096	SAMN28189600	GCA_023750715.1	JAMGIN000000000	Illumina NovaSeq	2021	China	Asia	China: Henan
881260	Enterobacter bugandensis C210281	Enterobacteriaceae	Enterobacter	Enterobacter bugandensis	C210281	MLST.Enterobacter_cloacae.38	PRJNA837096	SAMN28189606	GCA_023750585.1	JAMGIH000000000	Illumina NovaSeq	2021	China	Asia	China: Henan
881260	Enterobacter bugandensis C210292	Enterobacteriaceae	Enterobacter	Enterobacter bugandensis	C210292	MLST.Enterobacter_cloacae.469	PRJNA837096	SAMN28189616	GCA_023750405.1	JAMGHX000000000	Illumina NovaSeq	2020	China	Asia	China: Henan
881260	Enterobacter bugandensis C210300	Enterobacteriaceae	Enterobacter	Enterobacter bugandensis	C210300	MLST.Enterobacter_cloacae.38	PRJNA837096	SAMN28189624	GCA_023750245.1	JAMGHP000000000	Illumina NovaSeq	2021	China	Asia	China: Henan
881260	Enterobacter bugandensis G4868	Enterobacteriaceae	Enterobacter	Enterobacter bugandensis	G4868		PRJNA749551	SAMN20378230		JAHXZF000000000	Illumina NextSeq	2016	Nigeria	Africa	Nigeria
881260	Enterobacter bugandensis IPG67	Enterobacteriaceae	Enterobacter	Enterobacter bugandensis	IPG67		PRJNA925922	SAMN32818175		JAQMZU000000000	Illumina	2022	USA	North America	USA: Georgia
881260	Enterobacter bugandensis IPG68	Enterobacteriaceae	Enterobacter	Enterobacter bugandensis	IPG68		PRJNA925922	SAMN32818176		JAQMZT000000000	Illumina	2022	USA	North America	USA: Georgia
881260	Enterobacter bugandensis IPG69	Enterobacteriaceae	Enterobacter	Enterobacter bugandensis	IPG69		PRJNA925922	SAMN32818177		JAQMZS000000000	Illumina	2022	USA	North America	USA: Georgia
881260	Enterobacter bugandensis Q3800	Enterobacteriaceae	Enterobacter	Enterobacter bugandensis	Q3800		PRJNA738374	SAMN19728288	GCA_025535395.1	JAHTVJ000000000	Illumina MiSeq	2019	Senegal	Africa	Senegal: Niokolo-Koba National Park
881260	Enterobacter bugandensis Q3815	Enterobacteriaceae	Enterobacter	Enterobacter bugandensis	Q3815		PRJNA738374	SAMN19728274	GCA_025535875.1	JAHTVP000000000	Illumina MiSeq	2019	Senegal	Africa	Senegal: Niokolo-Koba National Park
881260	Enterobacter bugandensis Q3822	Enterobacteriaceae	Enterobacter	Enterobacter bugandensis	Q3822		PRJNA738374	SAMN19728254	GCA_025536315.1	JAHTWB000000000	Illumina MiSeq	2019	Senegal	Africa	Senegal: Niokolo-Koba National Park
881260	Enterobacter bugandensis Q3825	Enterobacteriaceae	Enterobacter	Enterobacter bugandensis	Q3825		PRJNA738374	SAMN19728283	GCA_025535675.1	JAHTVM000000000	Illumina MiSeq	2019	Senegal	Africa	Senegal: Niokolo-Koba National Park
881260	Enterobacter bugandensis R_G3	Enterobacteriaceae	Enterobacter	Enterobacter bugandensis	R_G3	MLST.Enterobacter_cloacae.431	PRJNA861833	SAMN29928040	GCA_024706625.1	JANPXJ000000000	PacBio Sequel	2020	South Africa	Africa	South Africa: Pretoria
881261	Enterobacter bugandensis strain 120182	Enterobacteriaceae	Enterobacter	Enterobacter bugandensis	120182	MLST.Enterobacter_cloacae.499	PRJNA415108	SAMN19316208	GCA_018597025.1	JAHEVE000000000	Illumina HiSeq	2020	China	Asia	China: Chengdu, Sichuan
881261	Enterobacter bugandensis strain EB-247	Enterobacteriaceae	Enterobacter	Enterobacter bugandensis	EB-247	MLST.Enterobacter_cloacae.495	PRJEB11452	SAMEA104711314	GCA_900324475.1	LT992502		2010	Tanzania	Africa	Tanzania
881261	Enterobacter bugandensis strain S68-1	Enterobacteriaceae	Enterobacter	Enterobacter bugandensis	S68-1		PRJNA705736	SAMN18099583	GCA_017315445.1	JAFLWR000000000	Illumina NextSeq 500	2020	USA	North America	USA
550.124	Enterobacter cloacae ATCC 13047	Enterobacteriaceae	Enterobacter	Enterobacter cloacae	ATCC 13047	MLST.Enterobacter_cloacae.1	PRJNA244549	SAMN02937552	GCA_000755525.1	JPPR00000000	Illumina; 454
2.94508e+06	Enterobacter cloacae complex sp. OE43NF	Enterobacteriaceae	Enterobacter	Enterobacter cloacae complex sp. OE43NF	OE43NF		PRJNA838627	SAMN28455066	GCA_023544405.1	JAMJFW000000000	Illumina MiSeq	2020	Nigeria	Africa	Nigeria: Osun State, Ede
2.96943e+06	Enterobacter cloacae complex sp. R_G8	Enterobacteriaceae	Enterobacter	Enterobacter cloacae complex sp. R_G8	R_G8		PRJNA861833	SAMN29928042		CP102246	PacBio Sequel	2020	South Africa	Africa	South Africa: Pretoria
550.403	Enterobacter cloacae EBU	Enterobacteriaceae	Enterobacter	Enterobacter cloacae	EBU		PRJNA864081	SAMN30073201		JAPOMC000000000	Illumina NextSeq	2022	Nigeria	Africa	Nigeria
550.341	Enterobacter cloacae ECl_1.VN	Enterobacteriaceae	Enterobacter	Enterobacter cloacae	ECl_1.VN	MLST.Enterobacter_cloacae.84	PRJNA769740	SAMN22169090	GCA_020540925.1	CP085080	PacBio Sequel	2020	South Africa	Africa	South Africa: Pretoria
550.371	Enterobacter cloacae P151	Enterobacteriaceae	Enterobacter	Enterobacter cloacae	P151	MLST.Enterobacter_cloacae.1	PRJNA823741	SAMN27356707	GCA_022968175.1	JALJVD000000000	Illumina MiSeq	2021	Ghana	Africa	Ghana: Kumasi
550.386	Enterobacter cloacae R_G5	Enterobacteriaceae	Enterobacter	Enterobacter cloacae	R_G5		PRJNA861833	SAMN29928041	GCA_024706725.1	JANPXI000000000	PacBio Sequel	2020	South Africa	Africa	South Africa: Pretoria
1.10433e+06	Enterobacter cloacae subsp. dissolvens SDM	Enterobacteriaceae	Enterobacter	Enterobacter cloacae	SDM	MLST.Enterobacter_cloacae.736	PRJNA74737	SAMN02603521	GCA_000235765.3	AGSY00000000
550.385	Enterobacter cloacae Tembi-13	Enterobacteriaceae	Enterobacter	Enterobacter cloacae	Tembi-13	MLST.Enterobacter_cloacae.454	PRJNA850834	SAMN29203689	GCA_024583725.1	JANIUW000000000	Illumina MiSeq	2020	South Africa	Africa	South Africa: Pretoria
550.385	Enterobacter cloacae Tembi-20	Enterobacteriaceae	Enterobacter	Enterobacter cloacae	Tembi-20	MLST.Enterobacter_cloacae.454	PRJNA850834	SAMN29203696	GCA_024583625.1	JANIUP000000000	Illumina MiSeq	2020	South Africa	Africa	South Africa: Pretoria
550.385	Enterobacter cloacae Tembi-46	Enterobacteriaceae	Enterobacter	Enterobacter cloacae	Tembi-46	MLST.Enterobacter_cloacae.454	PRJNA850834	SAMN29203716	GCA_024583295.1	JANIUA000000000	Illumina MiSeq	2020	South Africa	Africa	South Africa: Pretoria
550.385	Enterobacter cloacae UJ_AT_5.1	Enterobacteriaceae	Enterobacter	Enterobacter cloacae	UJ_AT_5.1		PRJNA827848	SAMN30048186	GCA_024605675.1	JANIOT000000000	Illumina	2021	Nigeria	Africa	Nigeria: Sokkoto State,Ilella
550.385	Enterobacter cloacae UJ_RJK_5.4	Enterobacteriaceae	Enterobacter	Enterobacter cloacae	UJ_RJK_5.4	MLST.Enterobacter_cloacae.475	PRJNA827848	SAMN30035739	GCA_024610785.1	JANIOP000000000	Illumina	2021	Nigeria	Africa	Nigeria: Sokkoto State,Ilella
562.115	Escherichia coli ATCC 25922	Enterobacteriaceae	Escherichia	Escherichia coli	ATCC 25922	MLST.Escherichia_coli_2.52,MLST.Escherichia_coli_1.73	PRJNA910195	SAMN32116188		JAPTQO000000000	Illumina MiSeq	1946	USA	North America	USA: Seattle
562.125	Escherichia coli ATCC 25922	Enterobacteriaceae	Escherichia	Escherichia coli	ATCC 25922	MLST.Escherichia_coli_1.73	PRJNA929966	SAMN32977649		CP117235,CP117234,CP117233,CP117236,CP117232	Oxford Nanopore, Illumina MiSeq	2022	USA	North America	USA
573.527	Klebsiella pneumoniae 121	Enterobacteriaceae	Klebsiella	Klebsiella pneumoniae	121	MLST.Klebsiella_pneumoniae.25	PRJNA838135	SAMN28408342		JAMFZZ000000000	Illumina HiSeq	2020	China	Asia	China: Beijing
573.458	Klebsiella pneumoniae 1-A3	Enterobacteriaceae	Klebsiella	Klebsiella pneumoniae	1-A3	MLST.Klebsiella_pneumoniae.307	PRJNA741867	SAMN19911941	GCA_022423565.1	JAHUYZ000000000	Illumina NovaSeq	2020	Spain	Europe	Spain: Madrid
573.495	Klebsiella pneumoniae 21072123	Enterobacteriaceae	Klebsiella	Klebsiella pneumoniae	21072123	MLST.Klebsiella_pneumoniae.307	PRJNA823907	SAMN27363258	GCA_024160045.1	JAMZFS000000000	Illumina	2021	China	Asia	China: Anhui
573.527	Klebsiella pneumoniae 46	Enterobacteriaceae	Klebsiella	Klebsiella pneumoniae	46	MLST.Klebsiella_pneumoniae.219	PRJNA838135	SAMN28408323		JAMGAR000000000	Illumina HiSeq	2020	China	Asia	China: Beijing
573.499	Klebsiella pneumoniae 6700160_kpn	Enterobacteriaceae	Klebsiella	Klebsiella pneumoniae	6700160_kpn	MLST.Klebsiella_pneumoniae.307	PRJNA843363	SAMN28729100	GCA_024499835.1	JAMOIX000000000	Illumina	2022	Israel	Asia	Israel: Tel Aviv
573.495	Klebsiella pneumoniae bat126	Enterobacteriaceae	Klebsiella	Klebsiella pneumoniae	bat126	MLST.Klebsiella_pneumoniae.307	PRJNA839621	SAMN28544947	GCA_024178785.1	JAMZRW000000000	Illumina iSeq	2021	Italy	Europe	Italy: Bologna
573.497	Klebsiella pneumoniae bat130	Enterobacteriaceae	Klebsiella	Klebsiella pneumoniae	bat130	MLST.Klebsiella_pneumoniae.307	PRJNA821703	SAMN27122157	GCA_024366695.1	JALMDF000000000	Illumina iSeq	2021	Italy	Europe	Italy: Bologna
573.501	Klebsiella pneumoniae bat32	Enterobacteriaceae	Klebsiella	Klebsiella pneumoniae	bat32	MLST.Klebsiella_pneumoniae.307	PRJNA821703	SAMN27122148	GCA_024586745.1	JAMRXV000000000	Illumina iSeq	2020	Italy	Europe	Italy: Bologna
573.526	Klebsiella pneumoniae C5	Enterobacteriaceae	Klebsiella	Klebsiella pneumoniae	C5	MLST.Klebsiella_pneumoniae.307	PRJNA838135	SAMN28408392		JAMFYC000000000	Illumina HiSeq	2021	China	Asia	China: Beijing
573.501	Klebsiella pneumoniae caz06	Enterobacteriaceae	Klebsiella	Klebsiella pneumoniae	caz06	MLST.Klebsiella_pneumoniae.307	PRJNA821703	SAMN27122145	GCA_024586805.1	JAMRXX000000000	Illumina iSeq	2020	Italy	Europe	Italy: Bologna
573.495	Klebsiella pneumoniae caz108	Enterobacteriaceae	Klebsiella	Klebsiella pneumoniae	caz108	MLST.Klebsiella_pneumoniae.307	PRJNA839621	SAMN28544960	GCA_024178525.1	JAMZRJ000000000	Illumina iSeq	2021	Italy	Europe	Italy: Bologna
573.495	Klebsiella pneumoniae caz79	Enterobacteriaceae	Klebsiella	Klebsiella pneumoniae	caz79	MLST.Klebsiella_pneumoniae.307	PRJNA839621	SAMN28544954	GCA_024178635.1	JAMZRP000000000	Illumina iSeq	2020	Italy	Europe	Italy: Bologna
573.473	Klebsiella pneumoniae CCBH26700	Enterobacteriaceae	Klebsiella	Klebsiella pneumoniae	CCBH26700	MLST.Klebsiella_pneumoniae.219	PRJNA677881	SAMN27549400	GCA_023060355.1	JALLDT000000000	Illumina MiSeq	2019	Brazil	South America	Brazil
573.473	Klebsiella pneumoniae CNR20190050_S15	Enterobacteriaceae	Klebsiella	Klebsiella pneumoniae	CNR20190050_S15	MLST.Klebsiella_pneumoniae.25	PRJNA817214	SAMN26750084	GCA_023062755.1	JALDBN000000000	Illumina iSeq	2019	Belgium	Europe	Belgium: Brussels
573.46	Klebsiella pneumoniae CY814036	Enterobacteriaceae	Klebsiella	Klebsiella pneumoniae	CY814036	MLST.Klebsiella_pneumoniae.25	PRJNA813364	SAMN26497585	GCA_022570755.1	CP093151,CP093153,CP093152	Oxford Nanopore	2018	China	Asia	China:Chongqing
573.448	Klebsiella pneumoniae DY1928	Enterobacteriaceae	Klebsiella	Klebsiella pneumoniae	DY1928	MLST.Klebsiella_pneumoniae.25	PRJNA792880	SAMN24469448	GCA_021441845.1	CP090429,CP090430	Oxford Nanopore	2021	China	Asia	China: Zhejiang
573.473	Klebsiella pneumoniae E34A	Enterobacteriaceae	Klebsiella	Klebsiella pneumoniae	E34A	MLST.Klebsiella_pneumoniae.307	PRJNA823741	SAMN27356687	GCA_022968715.1	JALJUO000000000	Illumina MiSeq	2021	Ghana	Africa	Ghana: Kumasi
573.518	Klebsiella pneumoniae FK5537	Enterobacteriaceae	Klebsiella	Klebsiella pneumoniae	FK5537	MLST.Klebsiella_pneumoniae.25	PRJNA844536	SAMN28824998	GCA_025762435.1	JANDAO000000000	Illumina NovaSeq	2018	China	Asia	China: Wenzhou
573.458	Klebsiella pneumoniae HC	Enterobacteriaceae	Klebsiella	Klebsiella pneumoniae	HC	MLST.Klebsiella_pneumoniae.307	PRJNA741867	SAMN19911945	GCA_022423505.1	JAHUYV000000000	Illumina NovaSeq	2020	Spain	Europe	Spain: Madrid
573.5	Klebsiella pneumoniae K210372	Enterobacteriaceae	Klebsiella	Klebsiella pneumoniae	K210372	MLST.Klebsiella_pneumoniae.307	PRJNA774095	SAMN22550474	GCA_024582135.1	JAJEVH000000000	Illumina HiSeq	2021	China	Asia	China: Zhejiang
573.5	Klebsiella pneumoniae K210387	Enterobacteriaceae	Klebsiella	Klebsiella pneumoniae	K210387	MLST.Klebsiella_pneumoniae.307	PRJNA774095	SAMN22550475	GCA_024582075.1	JAJEVI000000000	Illumina HiSeq	2021	China	Asia	China: Zhejiang
573.5	Klebsiella pneumoniae Kp_13.MM	Enterobacteriaceae	Klebsiella	Klebsiella pneumoniae	Kp_13.MM		PRJNA861833	SAMN29928034	GCA_024580135.1	JANIOY000000000	PacBio Sequel	2019	South Africa	Africa	South Africa: Pretoria
573.5	Klebsiella pneumoniae Kp_14.MM	Enterobacteriaceae	Klebsiella	Klebsiella pneumoniae	Kp_14.MM	MLST.Klebsiella_pneumoniae.219	PRJNA861833	SAMN29928035	GCA_024580215.1	JANIOX000000000	PacBio Sequel	2019	South Africa	Africa	South Africa: Pretoria
573.5	Klebsiella pneumoniae Kp_15.MM	Enterobacteriaceae	Klebsiella	Klebsiella pneumoniae	Kp_15.MM	MLST.Klebsiella_pneumoniae.307	PRJNA861833	SAMN29928036	GCA_024580235.1	JANIOW000000000	PacBio Sequel	2019	South Africa	Africa	South Africa: Pretoria
573.5	Klebsiella pneumoniae Kp_24.MM	Enterobacteriaceae	Klebsiella	Klebsiella pneumoniae	Kp_24.MM	MLST.Klebsiella_pneumoniae.307	PRJNA861833	SAMN29928037	GCA_024580195.1	JANIOV000000000	PacBio Sequel	2019	South Africa	Africa	South Africa: Pretoria
573.5	Klebsiella pneumoniae Kp_4.MM	Enterobacteriaceae	Klebsiella	Klebsiella pneumoniae	Kp_4.MM	MLST.Klebsiella_pneumoniae.307	PRJNA861833	SAMN29928033	GCA_024580225.1	JANIOZ000000000	PacBio Sequel	2019	South Africa	Africa	South Africa: Pretoria
573.499	Klebsiella pneumoniae Kp1137	Enterobacteriaceae	Klebsiella	Klebsiella pneumoniae	Kp1137	MLST.Klebsiella_pneumoniae.25	PRJNA860216	SAMN29837271	GCA_024495515.1	JANHEM000000000	Illumina MiSeq	2020	Peru	South America	Peru: Lima
573.499	Klebsiella pneumoniae KP1138	Enterobacteriaceae	Klebsiella	Klebsiella pneumoniae	KP1138	MLST.Klebsiella_pneumoniae.25	PRJNA860216	SAMN29837272	GCA_024495065.1	JANHEL000000000	Illumina MiSeq	2020	Peru	South America	Peru: Lima
573.529	Klebsiella pneumoniae kp266	Enterobacteriaceae	Klebsiella	Klebsiella pneumoniae	kp266	MLST.Klebsiella_pneumoniae.219	PRJNA905661	SAMN31880405		JAPMVB000000000	Illumina NovaSeq	2019	China	Asia	China: Hengyang
573.502	Klebsiella pneumoniae KP4962	Enterobacteriaceae	Klebsiella	Klebsiella pneumoniae	KP4962	MLST.Klebsiella_pneumoniae.25	PRJNA869507	SAMN30309188	GCA_024730825.1	CP102833,CP102834,CP102835	Illumina HiSeq; PacBio	2022	China	Asia	China: Zhuhai
573.508	Klebsiella pneumoniae KpB2-20	Enterobacteriaceae	Klebsiella	Klebsiella pneumoniae	KpB2-20	MLST.Klebsiella_pneumoniae.307	PRJNA747261	SAMN20283561	GCA_025392815.1	JAHWYR000000000	Illumina NovaSeq	2020	Spain	Europe	Spain: Madrid
573.508	Klebsiella pneumoniae KpD1-20	Enterobacteriaceae	Klebsiella	Klebsiella pneumoniae	KpD1-20	MLST.Klebsiella_pneumoniae.307	PRJNA747261	SAMN20283564	GCA_025392915.1	JAHWYU000000000	Illumina NovaSeq	2020	Spain	Europe	Spain: Madrid
573.508	Klebsiella pneumoniae KpD4-20	Enterobacteriaceae	Klebsiella	Klebsiella pneumoniae	KpD4-20	MLST.Klebsiella_pneumoniae.307	PRJNA747261	SAMN20283565	GCA_025392715.1	JAHWYV000000000	Illumina NovaSeq	2020	Spain	Europe	Spain: Madrid
573.501	Klebsiella pneumoniae KpHUPM-56	Enterobacteriaceae	Klebsiella	Klebsiella pneumoniae	KpHUPM-56	MLST.Klebsiella_pneumoniae.307	PRJNA859498	SAMN29785343	GCA_024677625.1	JANFHC000000000	Illumina MiSeq	2020	Spain	Europe	Spain: Cadiz
573.501	Klebsiella pneumoniae KpHUPM-90	Enterobacteriaceae	Klebsiella	Klebsiella pneumoniae	KpHUPM-90	MLST.Klebsiella_pneumoniae.307	PRJNA859498	SAMN29785357	GCA_024677265.1	JANFHQ000000000	Illumina MiSeq	2020	Spain	Europe	Spain: Cadiz
573.491	Klebsiella pneumoniae MI3.6.T8	Enterobacteriaceae	Klebsiella	Klebsiella pneumoniae	MI3.6.T8	MLST.Klebsiella_pneumoniae.307	PRJNA739519	SAMN19790965	GCA_023660725.1	JAHPKC000000000	IonTorrent	2020	Italy	Europe	Italy
573.441	Klebsiella pneumoniae MRSN599975	Enterobacteriaceae	Klebsiella	Klebsiella pneumoniae	MRSN599975	MLST.Klebsiella_pneumoniae.25	PRJNA717739	SAMN18874758		JAGYCF000000000	Illumina	2018	USA	North America	USA: Texas
573.49	Klebsiella pneumoniae MYC4_2	Enterobacteriaceae	Klebsiella	Klebsiella pneumoniae	MYC4_2	MLST.Klebsiella_pneumoniae.219	PRJNA823025	SAMN27288989	GCA_023647245.1	JALIID000000000	Illumina MiSeq	2020	USA	North America	USA: Mayo Clinic, Rochester, Minnesota
573.442	Klebsiella pneumoniae Previously collected from blood cultures (R) strain Previously collected from blood cultures (R)	Enterobacteriaceae	Klebsiella	Klebsiella pneumoniae	Previously collected from blood cultures (R)	MLST.Klebsiella_pneumoniae.219	PRJEB44242	SAMEA8552904	GCA_916176155.1	CAKACO000000000		2018	Netherlands	Europe	Netherlands
573.442	Klebsiella pneumoniae Prospectively collected (P) strain Prospectively collected (P)	Enterobacteriaceae	Klebsiella	Klebsiella pneumoniae	Prospectively collected (P)	MLST.Klebsiella_pneumoniae.219	PRJEB44242	SAMEA8552916	GCA_916172475.1	CAJZWU000000000		2020	Netherlands	Europe	Netherlands
573.49	Klebsiella pneumoniae RM2.75.T0	Enterobacteriaceae	Klebsiella	Klebsiella pneumoniae	RM2.75.T0	MLST.Klebsiella_pneumoniae.307	PRJNA739519	SAMN19790997	GCA_023660155.1	JAHPLF000000000	IonTorrent	2020	Italy	Europe	Italy
573.396	Klebsiella pneumoniae strain 4954	Enterobacteriaceae	Klebsiella	Klebsiella pneumoniae	4954	MLST.Klebsiella_pneumoniae.307	PRJNA748260	SAMN20338548	GCA_019392015.1	JAHXQD000000000	Illumina MiSeq	2020	Russia	Europe	Russia: Saint-Petersburg
573.341	Klebsiella pneumoniae strain E24	Enterobacteriaceae	Klebsiella	Klebsiella pneumoniae	E24	MLST.Klebsiella_pneumoniae.25	PRJNA669537	SAMN16513541	GCA_015265885.1	JADIWR000000000	Illumina MiSeq	2018	South Africa	Africa	South Africa:KwaZulu-Natal
573.341	Klebsiella pneumoniae strain E28	Enterobacteriaceae	Klebsiella	Klebsiella pneumoniae	E28	MLST.Klebsiella_pneumoniae.25	PRJNA669537	SAMN16513542	GCA_015265845.1	JADIWQ000000000	Illumina MiSeq	2019	South Africa	Africa	South Africa:KwaZulu-Natal
573.341	Klebsiella pneumoniae strain EC03605938	Enterobacteriaceae	Klebsiella	Klebsiella pneumoniae	EC03605938	MLST.Klebsiella_pneumoniae.307	PRJNA674742	SAMN16674262	GCA_015264255.1	JADKPH000000000	Illumina MiSeq	2020	South Africa	Africa	South Africa:KwaZulu-Natal
573.341	Klebsiella pneumoniae strain EC03607707	Enterobacteriaceae	Klebsiella	Klebsiella pneumoniae	EC03607707	MLST.Klebsiella_pneumoniae.307	PRJNA674742	SAMN16674260	GCA_015264295.1	JADKPJ000000000	Illumina MiSeq	2020	South Africa	Africa	South Africa:KwaZulu-Natal
573.341	Klebsiella pneumoniae strain EC03607709	Enterobacteriaceae	Klebsiella	Klebsiella pneumoniae	EC03607709	MLST.Klebsiella_pneumoniae.307	PRJNA674742	SAMN16674256	GCA_015264315.1	JADKPL000000000	Illumina MiSeq	2020	South Africa	Africa	South Africa:KwaZulu-Natal
573.341	Klebsiella pneumoniae strain EC03612985	Enterobacteriaceae	Klebsiella	Klebsiella pneumoniae	EC03612985	MLST.Klebsiella_pneumoniae.307	PRJNA674742	SAMN16674263	GCA_015264215.1	JADKPG000000000	Illumina MiSeq	2020	South Africa	Africa	South Africa:KwaZulu-Natal
573.341	Klebsiella pneumoniae strain EC03623002	Enterobacteriaceae	Klebsiella	Klebsiella pneumoniae	EC03623002	MLST.Klebsiella_pneumoniae.307	PRJNA674742	SAMN16674261	GCA_015264275.1	JADKPI000000000	Illumina MiSeq	2020	South Africa	Africa	South Africa:KwaZulu-Natal
573.341	Klebsiella pneumoniae strain EC03629993	Enterobacteriaceae	Klebsiella	Klebsiella pneumoniae	EC03629993	MLST.Klebsiella_pneumoniae.307	PRJNA674742	SAMN16674259	GCA_015264225.1	JADKPK000000000	Illumina MiSeq	2020	South Africa	Africa	South Africa:KwaZulu-Natal
573.342	Klebsiella pneumoniae strain EC03632007	Enterobacteriaceae	Klebsiella	Klebsiella pneumoniae	EC03632007	MLST.Klebsiella_pneumoniae.307	PRJNA674742	SAMN16674258	GCA_015594555.1	JADOEG000000000	Illumina MiSeq	2020	South Africa	Africa	South Africa:KwaZulu-Natal
573.342	Klebsiella pneumoniae strain EC03638959	Enterobacteriaceae	Klebsiella	Klebsiella pneumoniae	EC03638959	MLST.Klebsiella_pneumoniae.307	PRJNA674742	SAMN16674257	GCA_015594575.1	JADOEH000000000	Illumina MiSeq	2020	South Africa	Africa	South Africa:KwaZulu-Natal
573.317	Klebsiella pneumoniae strain H2	Enterobacteriaceae	Klebsiella	Klebsiella pneumoniae	H2	MLST.Klebsiella_pneumoniae.501	PRJNA631965	SAMN14898738	GCA_013187705.1	JABMMG000000000	Illumina	2019	Nigeria	Africa	Nigeria
573.317	Klebsiella pneumoniae strain H31	Enterobacteriaceae	Klebsiella	Klebsiella pneumoniae	H31	MLST.Klebsiella_pneumoniae.200	PRJNA631965	SAMN14898736	GCA_013187565.1	JABMLW000000000	Illumina	2019	Nigeria	Africa	Nigeria
573.317	Klebsiella pneumoniae strain H39	Enterobacteriaceae	Klebsiella	Klebsiella pneumoniae	H39	MLST.Klebsiella_pneumoniae.17	PRJNA631965	SAMN14898739	GCA_013187625.1	JABMMD000000000	Illumina	2019	Nigeria	Africa	Nigeria
573.317	Klebsiella pneumoniae strain H45	Enterobacteriaceae	Klebsiella	Klebsiella pneumoniae	H45	MLST.Klebsiella_pneumoniae.340	PRJNA631965	SAMN14898740	GCA_013187605.1	JABMMC000000000	Illumina	2019	Nigeria	Africa	Nigeria
573.317	Klebsiella pneumoniae strain H6	Enterobacteriaceae	Klebsiella	Klebsiella pneumoniae	H6	MLST.Klebsiella_pneumoniae.11	PRJNA631965	SAMN14898737	GCA_013187525.1	JABMMF000000000	Illumina	2019	Nigeria	Africa	Nigeria
573.317	Klebsiella pneumoniae strain H7	Enterobacteriaceae	Klebsiella	Klebsiella pneumoniae	H7	MLST.Klebsiella_pneumoniae.36	PRJNA631965	SAMN14898742	GCA_013187465.1	JABMME000000000	Illumina	2019	Nigeria	Africa	Nigeria
573.341	Klebsiella pneumoniae strain K8	Enterobacteriaceae	Klebsiella	Klebsiella pneumoniae	K8	MLST.Klebsiella_pneumoniae.25	PRJNA669537	SAMN16513534	GCA_015266005.1	JADIWY000000000	Illumina MiSeq	2018	South Africa	Africa	South Africa:KwaZulu-Natal
573.366	Klebsiella pneumoniae strain KKP2	Enterobacteriaceae	Klebsiella	Klebsiella pneumoniae	KKP2	MLST.Klebsiella_pneumoniae.219	PRJNA636771	SAMN15083409	GCA_017168575.1	JABTVP000000000	Illumina	2019	Kenya	Africa	Kenya:Kilifi
573.376	Klebsiella pneumoniae strain KP4	Enterobacteriaceae	Klebsiella	Klebsiella pneumoniae	KP4	MLST.Klebsiella_pneumoniae.25	PRJNA718703	SAMN18559373	GCA_018223475.1	JAGTTJ000000000	Illumina HiSeq	2018	China	Asia	China
573.28	Klebsiella pneumoniae strain Kp8	Enterobacteriaceae	Klebsiella	Klebsiella pneumoniae	Kp8	MLST.Klebsiella_pneumoniae.307	PRJNA565241	SAMN12738923	GCA_008704215.1	VXJB00000000	PacBio RSII	2018	South Africa	Africa	South Africa: Gauteng
573.261	Klebsiella pneumoniae strain KP95	Enterobacteriaceae	Klebsiella	Klebsiella pneumoniae	KP95	MLST.Klebsiella_pneumoniae.336	PRJNA545607	SAMN11897542	GCA_006151695.1	VDEL00000000	Illumina MiSeq	2018	Algeria	Africa	Algeria:Setif
573.404	Klebsiella pneumoniae strain MRSN599975	Enterobacteriaceae	Klebsiella	Klebsiella pneumoniae	MRSN599975	MLST.Klebsiella_pneumoniae.25	PRJNA717739	SAMN18874758	GCA_019927705.1	JAGYCF000000000	Illumina	2018	USA	North America	USA: Texas
573.376	Klebsiella pneumoniae strain SCPM-O-B-9327 (KPB-1406/18-1) strain SCPM-O-B-9327 (KPB-1406/18-1) strain SCPM-O-B-9327 (KPB-1406/18-1)	Enterobacteriaceae	Klebsiella	Klebsiella pneumoniae	SCPM-O-B-9327 (KPB-1406/18-1)	MLST.Klebsiella_pneumoniae.219	PRJNA269675	SAMN18679916	GCA_018138625.1	JAGRZH000000000	Illumina MiSeq	2018	Russia	Europe	Russia: Moscow
573.286	Klebsiella pneumoniae strain SMU18037509	Enterobacteriaceae	Klebsiella	Klebsiella pneumoniae	SMU18037509	MLST.Klebsiella_pneumoniae.25	PRJNA579868	SAMN13135504	GCA_009556655.1	CP045661,CP045662,CP045663	Illumina MiSeq; Oxford Nanopore	2018	Japan	Asia	Japan
573.382	Klebsiella pneumoniae strain UPMP 1134	Enterobacteriaceae	Klebsiella	Klebsiella pneumoniae	UPMP 1134	MLST.Klebsiella_pneumoniae.25	PRJNA642017	SAMN19374551	GCA_018790465.1	JAHKGP000000000	Illumina	2018	South Africa	Africa	South Africa
72407.2	Klebsiella pneumoniae subsp. pneumoniae MRSN612823	Enterobacteriaceae	Klebsiella	Klebsiella pneumoniae	MRSN612823	MLST.Klebsiella_pneumoniae.307	PRJNA777842	SAMN22884025	GCA_024990585.1	JAJHYS000000000	Illumina Miseq	2018	Kenya	Africa	Kenya: Kilifi
72407.2	Klebsiella pneumoniae subsp. pneumoniae strain MRSN825224	Enterobacteriaceae	Klebsiella	Klebsiella pneumoniae subsp. pneumoniae	MRSN825224	MLST.Klebsiella_pneumoniae.25	PRJNA777842	SAMN22884016		JAJHZB010000001,JAJHZB010000002,JAJHZB010000003,JAJHZB010000004,JAJHZB010000005,JAJHZB010000006,JAJHZB010000007	Illumina Miseq	2019	Kenya	Africa	Kenya: Kisii
573.501	Klebsiella pneumoniae Tembi-10	Enterobacteriaceae	Klebsiella	Klebsiella pneumoniae	Tembi-10	MLST.Klebsiella_pneumoniae.307	PRJNA850834	SAMN29203686	GCA_024583805.1	JANIUZ000000000	Illumina MiSeq	2020	South Africa	Africa	South Africa: Pretoria
573.5	Klebsiella pneumoniae Tembi-12	Enterobacteriaceae	Klebsiella	Klebsiella pneumoniae	Tembi-12	MLST.Klebsiella_pneumoniae.307	PRJNA850834	SAMN29203688	GCA_024583745.1	JANIUX000000000	Illumina MiSeq	2020	South Africa	Africa	South Africa: Pretoria
573.5	Klebsiella pneumoniae Tembi-15	Enterobacteriaceae	Klebsiella	Klebsiella pneumoniae	Tembi-15	MLST.Klebsiella_pneumoniae.307	PRJNA850834	SAMN29203691	GCA_024583695.1	JANIUU000000000	Illumina MiSeq	2019	South Africa	Africa	South Africa: Pretoria
573.5	Klebsiella pneumoniae Tembi-19	Enterobacteriaceae	Klebsiella	Klebsiella pneumoniae	Tembi-19	MLST.Klebsiella_pneumoniae.307	PRJNA850834	SAMN29203695	GCA_024583595.1	JANIUQ000000000	Illumina MiSeq	2020	South Africa	Africa	South Africa: Pretoria
573.501	Klebsiella pneumoniae Tembi-2	Enterobacteriaceae	Klebsiella	Klebsiella pneumoniae	Tembi-2	MLST.Klebsiella_pneumoniae.25	PRJNA850834	SAMN29203679	GCA_024583885.1	JANIVF000000000	Illumina MiSeq	2020	South Africa	Africa	South Africa: Pretoria
573.5	Klebsiella pneumoniae Tembi-21	Enterobacteriaceae	Klebsiella	Klebsiella pneumoniae	Tembi-21	MLST.Klebsiella_pneumoniae.307	PRJNA850834	SAMN29203697	GCA_024583605.1	JANIUO000000000	Illumina MiSeq	2020	South Africa	Africa	South Africa: Pretoria
573.5	Klebsiella pneumoniae Tembi-37	Enterobacteriaceae	Klebsiella	Klebsiella pneumoniae	Tembi-37	MLST.Klebsiella_pneumoniae.307	PRJNA850834	SAMN29203709	GCA_024583405.1	JANIUE000000000	Illumina MiSeq	2019	South Africa	Africa	South Africa: Pretoria
573.5	Klebsiella pneumoniae Tembi-38	Enterobacteriaceae	Klebsiella	Klebsiella pneumoniae	Tembi-38	MLST.Klebsiella_pneumoniae.307	PRJNA850834	SAMN29203710	GCA_024583365.1	JANIUD000000000	Illumina MiSeq	2019	South Africa	Africa	South Africa: Pretoria
573.501	Klebsiella pneumoniae Tembi-6	Enterobacteriaceae	Klebsiella	Klebsiella pneumoniae	Tembi-6	MLST.Klebsiella_pneumoniae.307	PRJNA850834	SAMN29203682	GCA_024583935.1	JANIVD000000000	Illumina MiSeq	2020	South Africa	Africa	South Africa: Pretoria
573.501	Klebsiella pneumoniae Tembi-9	Enterobacteriaceae	Klebsiella	Klebsiella pneumoniae	Tembi-9	MLST.Klebsiella_pneumoniae.307	PRJNA850834	SAMN29203685	GCA_024583815.1	JANIVA000000000	Illumina MiSeq	2020	South Africa	Africa	South Africa: Pretoria
573.49	Klebsiella pneumoniae UMF1	Enterobacteriaceae	Klebsiella	Klebsiella pneumoniae	UMF1	MLST.Klebsiella_pneumoniae.219	PRJNA823025	SAMN27288980	GCA_023647425.1	JALIHU000000000	Illumina MiSeq	2020	USA	North America	USA: UM Hospital, Miami, Florida
573.49	Klebsiella pneumoniae UMF1.1	Enterobacteriaceae	Klebsiella	Klebsiella pneumoniae	UMF1.1	MLST.Klebsiella_pneumoniae.219	PRJNA823025	SAMN27288981	GCA_023647395.1	JALIHV000000000	Illumina MiSeq	2021	USA	North America	USA: UM Hospital, Miami, Florida
