## Supplementary material for "Genomic, Epigenomic, and Transcriptional Characterisation of Carbapenem and Colistin Resistance Mechanisms in *Klebsiella pneumoniae* and *Enterobacter* species": Table S2: Mobile genetic elements data of isolates and their association with antibiotic resistance genes.

### Sheet: Table S2
Isolate	ARG	Query_Seq	Replicon	MGE	DrugClass
A5	blaACT-4	ctg.s1.000000F	Chromosome	-	Fluoroquinolone
A5	fosA	ctg.s1.000000F	Chromosome	-	Fluoroquinolone
A5	oqxA	ctg.s1.000000F	Chromosome	-	Fosfomycin
A5	oqxB	ctg.s1.000000F	Chromosome	-	Beta-lactam
G3	blaACT-6	ctg.s1.000000F.arrow	Chromosome	-	Beta-lactam
G3	fosA	ctg.s1.000000F.arrow	Chromosome	-	Fosfomycin
G3	oqxA	ctg.s1.000000F.arrow	Chromosome	-	Beta-lactam
G3	oqxB	ctg.s1.000000F.arrow	Chromosome	-	Fosfomycin
G3	oqxA	ctg.s2.000040F.arrow	Uncertain	-	Fluoroquinolone
G3	fosA	ctg.s2.000122F.arrow	Uncertain	-	Fosfomycin
G5	blaCMH-3	ctg.s1.000000F	Chromosome	-	Beta-lactam
G5	fosA	ctg.s1.000000F	Chromosome	-	Fosfomycin
G5	oqxA	ctg.s1.000000F	Chromosome	-	Fluoroquinolone
G5	oqxB	ctg.s1.000000F	Chromosome	-	Fluoroquinolone
G8	blaCMH-3	ctg.s1.000000F.arrow	Chromosome	-	Aminoglycoside
G8	fosA	ctg.s1.000000F.arrow	Chromosome	-	Fluoroquinolone
G8	oqxA	ctg.s1.000000F.arrow	Chromosome	-	Fluoroquinolone
G8	oqxB	ctg.s1.000000F.arrow	Chromosome	-	Fosfomycin
H3	fosA6	ctg.s1.000000F	Chromosome	-	Fluoroquinolone
H3	oqxA	ctg.s1.000000F	Chromosome	-	Fluoroquinolone
H3	oqxB	ctg.s1.000000F	Chromosome	-	Fluoroquinolone
H3	blaSHV-81	ctg.s1.000000F	Chromosome	-	Fosfomycin
H3	blaCMH-3	ctg.s1.000001F	Chromosome	-	Fluoroquinolone
H3	fosA	ctg.s1.000001F	Chromosome	-	Fluoroquinolone
H3	oqxA	ctg.s1.000001F	Chromosome	-	Fosfomycin
H3	oqxB	ctg.s1.000001F	Chromosome	-	Beta-lactam
H3	aph(3')-Ia	ctg.s2.000000F	Plasmid	-	aminoglycoside
H3	aph(3'')-Ib	ctg.s2.000000F	Plasmid	-	aminoglycoside
H3	aph(6)-Id	ctg.s2.000000F	Plasmid	-	aminoglycoside
H3	dfrA14	ctg.s2.000000F	Plasmid	-	Trimethoprim
H3	mph(A)	ctg.s2.000000F	Plasmid	-	Macrolide
H3	sul2	ctg.s2.000000F	Plasmid	-	Sulphonamide
H3	blaTEM-1B	ctg.s2.000000F	Plasmid	-	Beta-lactam
Kp_13	blaSHV-81	ctg.s1.000000F.arrow	Chromosome	-	Fluoroquinolone
Kp_13	fosA6	ctg.s1.000000F.arrow	Chromosome	-	Beta-lactam
Kp_13	oqxA	ctg.s1.000000F.arrow	Chromosome	-	Fosfomycin
Kp_13	oqxB	ctg.s1.000000F.arrow	Chromosome	-	Fluoroquinolone
Kp_13	aac(3)-IId	ctg.s2.000000F.arrow	Plasmid	cn_15203_IS26	aminoglycoside
Kp_13	aph(3')-Ia	ctg.s2.000000F.arrow	Plasmid	cn_10916_IS5075	aminoglycoside
Kp_13	aph(3'')-Ib	ctg.s2.000000F.arrow	Plasmid	cn_15203_IS26	aminoglycoside
Kp_13	aph(6)-Id	ctg.s2.000000F.arrow	Plasmid	cn_15203_IS26	aminoglycoside
Kp_13	armA	ctg.s2.000000F.arrow	Plasmid	cn_47151_IS26	aminoglycoside
Kp_13	blaDHA-1	ctg.s2.000000F.arrow	Plasmid	cn_47151_IS26	Beta-lactam
Kp_13	blaTEM-1B	ctg.s2.000000F.arrow	Plasmid	cn_21850_ISKpn26	Beta-lactam
Kp_13	mph(A)	ctg.s2.000000F.arrow	Plasmid	cn_10916_IS5075	Macrolide
Kp_13	mph(E)	ctg.s2.000000F.arrow	Plasmid	cn_47151_IS26	Macrolide
Kp_13	msr(E)	ctg.s2.000000F.arrow	Plasmid	cn_47151_IS26	Macrolide
Kp_13	qnrB4	ctg.s2.000000F.arrow	Plasmid	cn_47151_IS26	Fluoroquinolone
Kp_13	sul1	ctg.s2.000000F.arrow	Plasmid	cn_21850_ISKpn26	Sulphonamide
Kp_13	sul2	ctg.s2.000000F.arrow	Plasmid	cn_15203_IS26	Sulphonamide
Kp_13	aac(3)-IId	ctg.s2.9.arrow	Plasmid	cn_46485_IS26	aminoglycoside
Kp_13	aac(6')-Ib-cr	ctg.s2.9.arrow	Plasmid	cn_13523_IS26	aminoglycoside
Kp_13	aadA16	ctg.s2.9.arrow	Plasmid	cn_13523_IS26	aminoglycoside
Kp_13	ARR-3	ctg.s2.9.arrow	Plasmid	cn_13523_IS26	Rifampacin
Kp_13	blaCTX-M-14	ctg.s2.9.arrow	Plasmid	cn_46485_IS26	Beta-lactam
Kp_13	blaTEM-1B	ctg.s2.9.arrow	Plasmid	cn_19047_IS26	Beta-lactam
Kp_13	dfrA27	ctg.s2.9.arrow	Plasmid	cn_13523_IS26	Trimethoprim
Kp_13	floR	ctg.s2.9.arrow	Plasmid	cn_46485_IS26	amiphenicol
Kp_13	qacE	ctg.s2.9.arrow	Plasmid	cn_13523_IS26	Quaternary ammonium compound
Kp_13	sul1	ctg.s2.9.arrow	Plasmid	cn_13523_IS26	Sulphonamide
Kp_13	tet(A)	ctg.s2.9.arrow	Plasmid	cn_19047_IS26	tetracycline
Kp_14	fosA	ctg.s1.000000F	Chromosome	-	Fluoroquinolone
Kp_14	blaSHV-26	ctg.s1.000000F	Chromosome	-	Fluoroquinolone
Kp_14	blaCTX-M-15	ctg.s2.000001F	Plasmid	IncFIB(K)	Beta-lactam
Kp_14	blaCTX-M-15	ctg.s2.000001F	Plasmid	IncFIB(K)	Beta-lactam
Kp_14	aph(3')-Ia	ctg.s2.000001F	Plasmid	IncFIB(K)	aminoglycoside
Kp_14	aph(3'')-Ib	ctg.s2.000001F	Plasmid	IncFIB(K)	aminoglycoside
Kp_14	aadA2	ctg.s2.000001F	Plasmid	cn_13088_IS26	aminoglycoside
Kp_14	aph(6)-Id	ctg.s2.000001F	Plasmid	IncFIB(K)	aminoglycoside
Kp_14	aph(3')-Ia	ctg.s2.000001F	Plasmid	Tn4352	aminoglycoside
Kp_14	catA2	ctg.s2.000001F	Plasmid	IncFIB(K)	amphenicol
Kp_14	qnrS1	ctg.s2.000001F	Plasmid	IncFIB(K)	Fluoroquinolone
Kp_14	dfrA12	ctg.s2.000001F	Plasmid	cn_13088_IS26	Trimethoprim
Kp_14	mph(A)	ctg.s2.000001F	Plasmid	cn_13088_IS26	Macrolide
Kp_14	qacE	ctg.s2.000001F	Plasmid	cn_13088_IS26	Quaternary ammonium compound
Kp_14	sul1	ctg.s2.000001F	Plasmid	cn_13088_IS26	Sulphonamide
Kp_14	aadA2	ctg.s2.000002F	Plasmid	-	aminoglycoside
Kp_14	aph(3')-Ia	ctg.s2.000002F	Plasmid	-	aminoglycoside
Kp_14	aph(3'')-Ib	ctg.s2.000002F	Plasmid	-	aminoglycoside
Kp_14	aph(6)-Id	ctg.s2.000002F	Plasmid	-	aminoglycoside
Kp_14	catA2	ctg.s2.000002F	Plasmid	cn_3039_IS26	amphenicol
Kp_14	dfrA12	ctg.s2.000002F	Plasmid	-	Trimethoprim
Kp_14	mph(A)	ctg.s2.000002F	Plasmid	-	Macrolide
Kp_14	qacE	ctg.s2.000002F	Plasmid	-	Quaternary ammonium compound
Kp_14	qnrS1	ctg.s2.000002F	Plasmid	-	Fluoroquinolone
Kp_14	sul1	ctg.s2.000002F	Plasmid	-	Sulphonamide
Kp_14	sul2	ctg.s2.000002F	Plasmid	-	Sulphonamide
Kp_14	blaCTX-M-15	ctg.s2.000003F	Plasmid	-	Beta-lactam
Kp_14	aadA2	ctg.s2.000003F	Plasmid	-	aminoglycoside
Kp_14	aph(3'')-Ib	ctg.s2.000003F	Plasmid	-	aminoglycoside
Kp_14	aph(6)-Id	ctg.s2.000003F	Plasmid	-	aminoglycoside
Kp_14	dfrA12	ctg.s2.000003F	Plasmid	-	Trimethoprim
Kp_14	mph(A)	ctg.s2.000003F	Plasmid	-	Macrolide
Kp_14	qacE	ctg.s2.000003F	Plasmid	-	Quaternary ammonium compound
Kp_14	qnrS1	ctg.s2.000003F	Plasmid	-	Fluoroquinolone
Kp_14	sul1	ctg.s2.000003F	Plasmid	-	Sulphonamide
Kp_14	sul2	ctg.s2.000003F	Plasmid	-	Sulphonamide
Kp_14	blaCTX-M-15	ctg.s2.000004F	Plasmid	-	Beta-lactam
Kp_14	aph(3')-Ia	ctg.s2.000004F	Plasmid	-	aminoglycoside
Kp_14	aph(3'')-Ib	ctg.s2.000004F	Plasmid	-	aminoglycoside
Kp_14	aph(6)-Id	ctg.s2.000004F	Plasmid	-	aminoglycoside
Kp_14	catA2	ctg.s2.000004F	Plasmid	-	amphenicol
Kp_14	qnrS1	ctg.s2.000004F	Plasmid	-	Fluoroquinolone
Kp_14	aadA2	ctg.s2.000005F	Plasmid	-	aminoglycoside
Kp_14	aph(3')-Ia	ctg.s2.000005F	Plasmid	-	aminoglycoside
Kp_14	aph(3'')-Ib	ctg.s2.000005F	Plasmid	-	aminoglycoside
Kp_14	aph(6)-Id	ctg.s2.000005F	Plasmid	-	aminoglycoside
Kp_14	catA2	ctg.s2.000005F	Plasmid	cn_3039_IS26	amphenicol
Kp_14	dfrA12	ctg.s2.000005F	Plasmid	-	Trimethoprim
Kp_14	mph(A)	ctg.s2.000005F	Plasmid	-	Macrolide
Kp_14	qacE	ctg.s2.000005F	Plasmid	-	Quaternary ammonium compound
Kp_14	qnrS1	ctg.s2.000005F	Plasmid	-	Fluoroquinolone
Kp_14	sul1	ctg.s2.000005F	Plasmid	-	Sulphonamide
Kp_14	sul2	ctg.s2.000005F	Plasmid	-	Sulphonamide
Kp_14	aph(3')-Ia	ctg.s2.000006F	Plasmid	-	aminoglycoside
Kp_14	aph(3'')-Ib	ctg.s2.000006F	Plasmid	-	aminoglycoside
Kp_14	aph(6)-Id	ctg.s2.000006F	Plasmid	-	aminoglycoside
Kp_14	catA2	ctg.s2.000006F	Plasmid	cn_3039_IS26	amphenicol
Kp_14	qnrS1	ctg.s2.000006F	Plasmid	-	Fluoroquinolone
Kp_15	fosA6	ctg.s1.000000F.arrow	Chromosome	-	Fosfomycin
Kp_15	oqxA	ctg.s1.000000F.arrow	Chromosome	-	Beta-lactam
Kp_15	oqxB	ctg.s1.000000F.arrow	Chromosome	-	Beta-lactam
Kp_15	blaSHV-28	ctg.s1.000000F.arrow	Chromosome	-	Aminoglycoside
Kp_15	blaCTX-M-15	ctg.s1.000001F.arrow	Plasmid	cn_7533_IS26 cn_10229_ISEc9	Beta-lactam
Kp_15	aac(3)-IIa	ctg.s1.000001F.arrow	Plasmid	IncFIB(K)/IncFII(K)	aminoglycoside
Kp_15	aac(6')-Ib-cr	ctg.s1.000001F.arrow	Plasmid	IncFIB(K)/IncFII(K)	aminoglycoside
Kp_15	aadA2	ctg.s1.000001F.arrow	Plasmid	IncFIB(K)/IncFII(K)	aminoglycoside
Kp_15	aph(3')-Ia	ctg.s1.000001F.arrow	Plasmid	IncFIB(K)/IncFII(K)	aminoglycoside
Kp_15	aph(3'')-Ib	ctg.s1.000001F.arrow	Plasmid	IncFIB(K)/IncFII(K)	aminoglycoside
Kp_15	aph(6)-Id	ctg.s1.000001F.arrow	Plasmid	IncFIB(K)/IncFII(K)	aminoglycoside
Kp_15	aph(3')-Ia	ctg.s1.000001F.arrow	Plasmid	cn_2680_IS26 cn_10229_ISEc9	aminoglycoside
Kp_15	catA2	ctg.s1.000001F.arrow	Plasmid	IncFIB(K)/IncFII(K)	amphenicol
Kp_15	catB3	ctg.s1.000001F.arrow	Plasmid	IncFIB(K)/IncFII(K)	amphenicol
Kp_15	blaCTX-M-15	ctg.s1.000001F.arrow	Plasmid	IncFIB(K)/IncFII(K)	Beta-lactam
Kp_15	blaCTX-M-15	ctg.s1.000001F.arrow	Plasmid	IncFIB(K)/IncFII(K)	Beta-lactam
Kp_15	blaOXA-1	ctg.s1.000001F.arrow	Plasmid	IncFIB(K)/IncFII(K)	Beta-lactam
Kp_15	dfrA14	ctg.s1.000001F.arrow	Plasmid	cn_11262_IS6100 cn_8340_IS26	Trimethoprim
Kp_15	blaTEM-1B	ctg.s1.000001F.arrow	Plasmid	IncFIB(K)/IncFII(K)	Beta-lactam
Kp_15	mph(A)	ctg.s1.000001F.arrow	Plasmid	cn_11262_IS6100	Macrolide
Kp_15	qnrS1	ctg.s1.000001F.arrow	Plasmid	IncFIB(K)/IncFII(K)	Fluoroquinolone
Kp_15	qnrB1	ctg.s1.000001F.arrow	Plasmid	cn_11262_IS6100	Fluoroquinolone
Kp_15	mph(A)	ctg.s1.000001F.arrow	Plasmid	IncFIB(K)/IncFII(K)	Macrolide
Kp_15	qacE	ctg.s1.000001F.arrow	Plasmid	IncFIB(K)/IncFII(K)	Quaternary ammonium compound
Kp_15	sul1	ctg.s1.000001F.arrow	Plasmid	IncFIB(K)/IncFII(K)	Sulphonamide
Kp_15	sul2	ctg.s1.000001F.arrow	Plasmid	IncFIB(K)/IncFII(K)	Sulphonamide
Kp_15	tet(A)	ctg.s1.000001F.arrow	Plasmid	IncFIB(K)/IncFII(K)	tetracycline
Kp_15	dfrA12	ctg.s1.000001F.arrow	Plasmid	IncFIB(K)/IncFII(K)	Trimethoprim
Kp_15	mph(A)	ctg.s2.000021F.arrow	Plasmid	IS26	Macrolide
Kp_15	blaOXA-181	ctg.s2.42.arrow	Plasmid	cn_14142_IS26	Beta-lactam
Kp_15	qnrS1	ctg.s2.42.arrow	Plasmid	cn_14142_IS26	Fluoroquinolone
Kp_24	blaSHV-28	ctg.s1.000000F	Chromosome	-	Fluoroquinolone
Kp_24	fosA6	ctg.s1.000000F	Chromosome	-	Sulphonamide
Kp_24	oqxA	ctg.s1.000000F	Chromosome	-	Beta-lactam
Kp_24	oqxB	ctg.s1.000000F	Chromosome	-	Fluoroquinolone
Kp_24	blaCTX-M-15	ctg.s2.000000F	Plasmid	cn_10142_IS26	Beta-lactam
Kp_24	blaOXA-1	ctg.s2.000000F	Plasmid	cn_3424_IS26	Beta-lactam
Kp_24	aac(6')-Ib-cr	ctg.s2.000000F	Plasmid	cn_10142_IS26	aminoglycoside
Kp_24	aadA1	ctg.s2.000000F	Plasmid	IncHIB	aminoglycoside
Kp_24	ant(3'')-Ia	ctg.s2.000000F	Plasmid	IncHIB	aminoglycoside
Kp_24	catB3	ctg.s2.000000F	Plasmid	cn_3424_IS26	amphenicol
Kp_24	dfrA15	ctg.s2.000000F	Plasmid	IncHIB	Trimethoprim
Kp_24	mph(A)	ctg.s2.000000F	Plasmid	IncHIB	Macrolide
Kp_24	qacE	ctg.s2.000000F	Plasmid	IncHIB	Quaternary ammonium compound
Kp_24	sul1	ctg.s2.000000F	Plasmid	IncHIB	Sulphonamide
Kp_24	blaTEM-1C	ctg.s2.000000F	Plasmid	cn_10142_IS26	Beta-lactam
Kp_24	blaOXA-181	ctg.s2.000001F	Plasmid IncX3	cn_14142_IS26	Beta-lactam
Kp_24	qnrS1	ctg.s2.000001F	Plasmid IncX3	cn_14142_IS26	Fluoroquinolone
Kp_24	qnrS1	ctg.s2.000002F	Plasmid	IS26	Fluoroquinolone
Kp_24	qnrS1	ctg.s2.000003F	Plasmid	Tn5403	Fluoroquinolone
Kp_4	blaSHV-28	ctg.s1.000000F.arrow	Chromosome	-	Fluoroquinolone
Kp_4	fosA6	ctg.s1.000000F.arrow	Chromosome	-	Fluoroquinolone
Kp_4	oqxA	ctg.s1.000000F.arrow	Chromosome	-	Beta-lactam
Kp_4	oqxB	ctg.s1.000000F.arrow	Chromosome	-	Fluoroquinolone
Kp_4	aph(3'')-Ib	ctg.s2.000000F.arrow	Plasmid	IncFIB(K)/IncFII(K)	aminoglycoside
Kp_4	aph(6)-Id	ctg.s2.000000F.arrow	Plasmid	IncFIB(K)/IncFII(K)	aminoglycoside
Kp_4	sul2	ctg.s2.000000F.arrow	Plasmid	IncFIB(K)/IncFII(K)	Sulphonamide
Kp_4	blaTEM-1B	ctg.s2.000000F.arrow	Plasmid	Tn2	Beta-lactam
Kp_4	aac(6')-Ib-cr	ctg.s2.000001F.arrow	Plasmid	cn_25463_IS26	aminoglycoside
Kp_4	aadA16	ctg.s2.000001F.arrow	Plasmid	cn_25463_IS26	aminoglycoside
Kp_4	blaCTX-M-15	ctg.s2.000001F.arrow	Plasmid	IncFIA(HI1)	Beta-lactam
Kp_4	ARR-3	ctg.s2.000001F.arrow	Plasmid	cn_25463_IS26	Rifampacin
Kp_4	blaTEM-1B	ctg.s2.000001F.arrow	Plasmid	IncFIA(HI1)	Beta-lactam
Kp_4	dfrA27	ctg.s2.000001F.arrow	Plasmid	cn_25463_IS26	Trimethoprim
Kp_4	qacE	ctg.s2.000001F.arrow	Plasmid	cn_25463_IS26	Quaternary ammonium compound
Kp_4	qacE	ctg.s2.000001F.arrow	Plasmid	cn_25463_IS26	Quaternary ammonium compound
Kp_4	qnrB6	ctg.s2.000001F.arrow	Plasmid	cn_25463_IS26	Fluoroquinolone
Kp_4	sul1	ctg.s2.000001F.arrow	Plasmid	cn_25463_IS26	Sulphonamide
Kp_4	sul1	ctg.s2.000001F.arrow	Plasmid	cn_25463_IS26	Sulphonamide
Kp_4	tet(D)	ctg.s2.000001F.arrow	Plasmid	IncFIA(HI1)	tetracycline
Kp_4	blaCTX-M-15	ctg.s2.000006F.arrow	Plasmid	-	Beta-lactam
Kp_4	aac(3)-IIa	ctg.s2.000006F.arrow	Plasmid	-	aminoglycoside
Kp_4	blaTEM-1B	ctg.s2.000006F.arrow	Plasmid	-	Beta-lactam
