## Supplementary material for "Genomic, Epigenomic, and Transcriptional Characterisation of Carbapenem and Colistin Resistance Mechanisms in *Klebsiella pneumoniae* and *Enterobacter* species": Table S3: Antibiotic resistance genes analysis of K. pneumoniae isolates.

### Sheet: Table S3
Drug/Class	Kp_4	Kp_15	Kp_14	Kp_24	H3	Kp_13
Aminoglycosides	aac(3)-IId , aac(3)-IId, aac(6')-Ib-cr, aadA16 , aph3-Ia, armA, strA, strB	aac(3)-IIa, aac(6')-Ib-cr, aadA2, aph3-Ia, aph3-Ia, strA , strB	aadA2, aph3-Ia, strA , strB	aadA	aph3-Ia, strA, strB	aac(3)-IId , aac(6')-Ib-cr, aadA16 , aph3-Ia, armA, strA, strB
Carbapenems	OmpK35-36%	OXA-181, OmpK35-59%	None found	OXA-181, OmpK35-21%, OmpK36GD	None found	OmpK35-36%
Cephalosporins (3rd gen.)	CTX-M-14	CTX-M-15	CTX-M-15	CTX-M-15	None found	CTX-M-14
Colistin	None found	None found	None found	None found	MgrB-62%	None found
Fluoroquinolones	qnrB4, GyrA-83I, ParC-80I	qnrB1, GyrA-83I, ParC-80I	qnrS1	qnrS1, GyrA-83I, ParC-80I	None found	qnrB4, GyrA-83I, ParC-80I
Fosfomycin	None found	None found	None found	None found	fosA2	None found
Penicillins	DHA-1, TEM-1D, TEM-1D, SHV-11	OXA-1, TEM-1D, SHV-1	SHV-1	OXA-1, TEM-1D, SHV-28	CMH-1 , TEM-1D, SHV-11	DHA-1, TEM-1D, TEM-1D, SHV-11
Phenicols	floR	CatB4, catII.2	catII.2	CatB4	None found	floR
Sulfonamides	sul1, sul2	sul1, sul2	sul1, sul2	sul1	sul2	sul1, sul1, sul2
Tetracycline	tet(A)	tet(A)	None found	None found	None found	tet(A)
Trimethoprim	dfrA27	dfrA12, dfrA14	dfrA12	dfrA15	dfrA14	dfrA27
