## Supplementary material for "Genomic, Epigenomic, and Transcriptional Characterisation of Carbapenem and Colistin Resistance Mechanisms in *Klebsiella pneumoniae* and *Enterobacter* species": Table S4: Virulome data of isolates and their association with mobile genetic elements.

### Sheet: Table S4
#	Query_Seq	Replicon	Mobile_Genetic_Elements	Virulence Gene	Virulence Description
A5	ctg.s1.000000F.arrow	Chromosome	Genomic_island	hcp/tssD	(hcp/tssD) type VI secretion system protein, Hcp family [T6SS (VF0569)]
A5	ctg.s1.000000F.arrow	Chromosome	Genomic_island	icmF/tssM	(icmF/tssM) type VI secretion protein TssM [T6SS (VF0569)]
A5	ctg.s1.000000F.arrow	Chromosome	Genomic_island	KPHS_23120	(KPHS_23120) PaaR repeat-containing protein [T6SS (VF0569)]
A5	ctg.s1.000000F.arrow	Chromosome	Genomic_island	sciN/tssJ	(sciN/tssJ) type VI secretion system lipoprotein TssJ [T6SS (VF0569)]
A5	ctg.s1.000000F.arrow	Chromosome	Genomic_island	tli1	(tli1) type VI secretion system immunity protein [T6SS (VF0569)]
A5	ctg.s1.000000F.arrow	Chromosome	Genomic_island	tssF	(tssF) type VI secretion system baseplate subunit TssF [T6SS (VF0569)]
A5	ctg.s1.000000F.arrow	Chromosome	Genomic_island	tssG	(tssG) type VI secretion system baseplate subunit TssG [T6SS (VF0569)]
G3	ctg.s1.000000F.arrow	Chromosome	Genomic_island	hcp/tssD	(hcp/tssD) type VI secretion system protein, Hcp family [T6SS (VF0569)]
G3	ctg.s1.000000F.arrow	Chromosome	Genomic_island	hcp/tssD	(hcp/tssD) type VI secretion system protein, Hcp family [T6SS (VF0569)]
G3	ctg.s1.000000F.arrow	Chromosome	Genomic_island	icmF/tssM	(icmF/tssM) type VI secretion protein TssM [T6SS (VF0569)]
G3	ctg.s1.000000F.arrow	Chromosome	Genomic_island	icmF/tssM	(icmF/tssM) type VI secretion protein TssM [T6SS (VF0569)]
G3	ctg.s1.000000F.arrow	Chromosome	Genomic_island	KPHS_23120	(KPHS_23120) PaaR repeat-containing protein [T6SS (VF0569)]
G3	ctg.s1.000000F.arrow	Chromosome	Genomic_island	KPHS_23120	(KPHS_23120) PaaR repeat-containing protein [T6SS (VF0569)]
G3	ctg.s1.000000F.arrow	Chromosome	Genomic_island	sciN/tssJ	(sciN/tssJ) type VI secretion system lipoprotein TssJ [T6SS (VF0569)]
G3	ctg.s1.000000F.arrow	Chromosome	Genomic_island	sciN/tssJ	(sciN/tssJ) type VI secretion system lipoprotein TssJ [T6SS (VF0569)]
G3	ctg.s1.000000F.arrow	Chromosome	Genomic_island	tli1	(tli1) type VI secretion system immunity protein [T6SS (VF0569)]
G3	ctg.s1.000000F.arrow	Chromosome	Genomic_island	tli1	(tli1) type VI secretion system immunity protein [T6SS (VF0569)]
G3	ctg.s1.000000F.arrow	Chromosome	Genomic_island	tssF	(tssF) type VI secretion system baseplate subunit TssF [T6SS (VF0569)]
G3	ctg.s1.000000F.arrow	Chromosome	Genomic_island	tssF	(tssF) type VI secretion system baseplate subunit TssF [T6SS (VF0569)]
G3	ctg.s1.000000F.arrow	Chromosome	Genomic_island	tssG	(tssG) type VI secretion system baseplate subunit TssG [T6SS (VF0569)]
G3	ctg.s1.000000F.arrow	Chromosome	Genomic_island	tssG	(tssG) type VI secretion system baseplate subunit TssG [T6SS (VF0569)]
G5	ctg.s1.000000F.arrow	Chromosome	Genomic_island	icmF/tssM	(icmF/tssM) type VI secretion protein TssM [T6SS (VF0569)]
G5	ctg.s1.000000F.arrow	Chromosome	Genomic_island	pla	(pla) plasminogen activator protease precursor [Pla (VF0139)]
G5	ctg.s1.000000F.arrow	Chromosome	Prophage	rfaE	(rfaE) ADP-heptose synthase [LOS (VF0044)]
G5	ctg.s1.000000F.arrow	Chromosome	Genomic_island	tssF	(tssF) type VI secretion system baseplate subunit TssF [T6SS (VF0569)]
G5	ctg.s1.000000F.arrow	Chromosome	Genomic_island	tssG	(tssG) type VI secretion system baseplate subunit TssG [T6SS (VF0569)]
G8	ctg.s1.000000F	Chromosome	Genomic_island	icmF/tssM	(icmF/tssM) type VI secretion protein TssM [T6SS (VF0569)]
G8	ctg.s1.000000F	Chromosome	Genomic_island	pla	(pla) plasminogen activator protease precursor [Pla (VF0139)]
G8	ctg.s1.000000F	Chromosome	Genomic_island	tssF	(tssF) type VI secretion system baseplate subunit TssF [T6SS (VF0569)]
G8	ctg.s1.000000F	Chromosome	Genomic_island	tssG	(tssG) type VI secretion system baseplate subunit TssG [T6SS (VF0569)]
H3	ctg.s1.000000F	Chromosome	Prophage	algU	(algU) alginate biosynthesis protein AlgZ/FimS [Alginate (VF0091)]
H3	ctg.s1.000000F	Chromosome	Genomic_island	glf	(glf) UDP-galactopyranose mutase [LPS (VF0561)]
H3	ctg.s1.000001F	Chromosome	Genomic_island	hcp/tssD	(hcp/tssD) type VI secretion system protein, Hcp family [T6SS (VF0569)]
H3	ctg.s1.000000F	Chromosome	Genomic_island	kfoC	(kfoC) glycosyltransferase family 2 protein [LPS (VF0561)]
H3	ctg.s1.000001F	Chromosome	Genomic_island	pla	(pla) plasminogen activator protease precursor [Pla (VF0139)]
H3	ctg.s1.000000F	Chromosome	Genomic_island	wbbM	(wbbM) glycosyltransferase [LPS (VF0561)]
H3	ctg.s1.000000F	Chromosome	Genomic_island	wbbN	(wbbN) glycosyltransferase [LPS (VF0561)]
H3	ctg.s1.000000F	Chromosome	Genomic_island	wbbO	(wbbO) glycosyltransferase family 1 protein [LPS (VF0561)]
H3	ctg.s1.000000F	Chromosome	Genomic_island	wzt	(wzt) lipopolysaccharide O-antigen ABC transport system ATP-binding component [LPS (VF0561)]
Kp_13	ctg.s1.000000F.arrow	Chromosome	Genomic_island	glf	(glf) UDP-galactopyranose mutase [LPS (VF0561)]
Kp_13	ctg.s1.000000F.arrow	Chromosome	Genomic_island	gnd	(gnd) 6-phosphogluconate dehydrogenase [Capsule (VF0560)]
Kp_13	ctg.s1.000000F.arrow	Chromosome	Genomic_island	icmF/tssM	(icmF/tssM) type VI secretion protein TssM [T6SS (VF0569)]
Kp_13	ctg.s1.000000F.arrow	Chromosome	Genomic_island	ugd	(ugd) UDP-glucose 6-dehydrogenase [Capsule (VF0560)]
Kp_13	ctg.s1.000000F.arrow	Chromosome	Genomic_island	wbbM	(wbbM) glycosyltransferase [LPS (VF0561)]
Kp_13	ctg.s1.000000F.arrow	Chromosome	Genomic_island	wbbN	(wbbN) glycosyltransferase [LPS (VF0561)]
Kp_13	ctg.s1.000000F.arrow	Chromosome	Genomic_island	wbtL	(wbtL) glucose-1-phosphate thymidylyltransferase [LPS (VF0542)]
Kp_13	ctg.s1.000000F.arrow	Chromosome	Genomic_island	wcaJ	(wcaJ) undecaprenyl-phosphate glucose phosphotransferase [Capsule (VF0560)]
Kp_13	ctg.s1.000000F.arrow	Chromosome	Genomic_island	wzm	(wzm) lipopolysaccharide O-antigen ABC transport system transmembrane component [LPS (VF0561)]
Kp_13	ctg.s1.000000F.arrow	Chromosome	Genomic_island	wzt	(wzt) lipopolysaccharide O-antigen ABC transport system ATP-binding component [LPS (VF0561)]
Kp_14	ctg.s1.000000F	Chromosome	Genomic_island	fimA	(fimA) type 1 major fimbrial subunit precursor [Type I fimbriae (VF0566)]
Kp_14	ctg.s1.000000F	Chromosome	Genomic_island	fimC	(fimC) periplasmic chaperone [Type I fimbriae (VF0566)]
Kp_14	ctg.s1.000000F	Chromosome	Genomic_island	fimD	(fimD) outer membrane usher protein [Type I fimbriae (VF0566)]
Kp_14	ctg.s1.000000F	Chromosome	Genomic_island	fimF	(fimF) type 1 fimbrial minor component [Type I fimbriae (VF0566)]
Kp_14	ctg.s1.000000F	Chromosome	Genomic_island	fimG	(fimG) FimG protein precursor [Type 1 fimbriae (VF0221)]
Kp_14	ctg.s1.000000F	Chromosome	Genomic_island	fimI	(fimI) Fimbrin-like protein fimI precursor [Type 1 fimbriae (VF0221)]
Kp_14	ctg.s1.000000F	Chromosome	Genomic_island	glf	(glf) UDP-galactopyranose mutase [LPS (VF0561)]
Kp_14	ctg.s1.000000F	Chromosome	Genomic_island	gnd	(gnd) 6-phosphogluconate dehydrogenase [Capsule (VF0560)]
Kp_14	ctg.s1.000000F	Chromosome	Prophage	hcp/tssD	(hcp/tssD) type VI secretion system protein, Hcp family [T6SS (VF0569)]
Kp_14	ctg.s2.000000F	Chromosome	Genomic_island	icmF/tssM	(icmF/tssM) type VI secretion protein TssM [T6SS (VF0569)]
Kp_24	ctg.s1.000000F	Chromosome	Genomic_island	manB	(manB) phosphomannomutase [Capsule (VF0560)]
Kp_24	ctg.s1.000000F	Chromosome	Genomic_island	manC	(manC) mannose-1-phosphate guanylyltransferase [Capsule (VF0560)]
Kp_14	ctg.s1.000000F	Chromosome	Genomic_island	ugd	(ugd) UDP-glucose 6-dehydrogenase [Capsule (VF0560)]
Kp_14	ctg.s1.000000F	Chromosome	Genomic_island	wbbM	(wbbM) glycosyltransferase [LPS (VF0561)]
Kp_14	ctg.s1.000000F	Chromosome	Genomic_island	wbbN	(wbbN) glycosyltransferase [LPS (VF0561)]
Kp_14	ctg.s1.000000F	Chromosome	Genomic_island	wbbO	(wbbO) glycosyltransferase family 1 protein [LPS (VF0561)]
Kp_14	ctg.s1.000000F	Chromosome	Genomic_island	wza	(wza) capsule polysaccharide export protein precursor [Capsule (VF0560)]
Kp_14	ctg.s1.000000F	Chromosome	Genomic_island	wzm	(wzm) lipopolysaccharide O-antigen ABC transport system transmembrane component [LPS (VF0561)]
Kp_14	ctg.s1.000000F	Chromosome	Genomic_island	wzt	(wzt) lipopolysaccharide O-antigen ABC transport system ATP-binding component [LPS (VF0561)]
Kp_15	ctg.s1.000000F.arrow	Chromosome	Prophage	algU	(algU) alginate biosynthesis protein AlgZ/FimS [Alginate (VF0091)]
Kp_15	ctg.s1.000000F.arrow	Chromosome	Genomic_island	glf	(glf) UDP-galactopyranose mutase [LPS (VF0561)]
Kp_15	ctg.s1.000000F.arrow	Chromosome	Genomic_island	gnd	(gnd) 6-phosphogluconate dehydrogenase [Capsule (VF0560)]
Kp_15	ctg.s1.000000F.arrow	Chromosome	Prophage	hcp/tssD	(hcp/tssD) type VI secretion system protein, Hcp family [T6SS (VF0569)]
Kp_15	ctg.s1.000000F.arrow	Chromosome	Genomic_island	kfoC	(kfoC) glycosyltransferase family 2 protein [LPS (VF0561)]
Kp_15	ctg.s1.000000F.arrow	Chromosome	Genomic_island	ugd	(ugd) UDP-glucose 6-dehydrogenase [Capsule (VF0560)]
Kp_15	ctg.s1.000000F.arrow	Chromosome	Genomic_island	wbbM	(wbbM) glycosyltransferase [LPS (VF0561)]
Kp_15	ctg.s1.000000F.arrow	Chromosome	Genomic_island	wbbN	(wbbN) glycosyltransferase [LPS (VF0561)]
Kp_15	ctg.s1.000000F.arrow	Chromosome	Genomic_island	wbbO	(wbbO) glycosyltransferase family 1 protein [LPS (VF0561)]
Kp_15	ctg.s1.000000F.arrow	Chromosome	Genomic_island	wza	(wza) capsule polysaccharide export protein precursor [Capsule (VF0560)]
Kp_15	ctg.s1.000000F.arrow	Chromosome	Genomic_island	wzm	(wzm) lipopolysaccharide O-antigen ABC transport system transmembrane component [LPS (VF0561)]
Kp_15	ctg.s1.000000F.arrow	Chromosome	Genomic_island	wzt	(wzt) lipopolysaccharide O-antigen ABC transport system ATP-binding component [LPS (VF0561)]
Kp_24	ctg.s1.000000F	Chromosome	Genomic_island	glf	(glf) UDP-galactopyranose mutase [LPS (VF0561)]
Kp_24	ctg.s1.000000F	Chromosome	Genomic_island	gnd	(gnd) 6-phosphogluconate dehydrogenase [Capsule (VF0560)]
Kp_24	ctg.s1.000000F	Chromosome	Prophage	hcp/tssD	(hcp/tssD) type VI secretion system protein, Hcp family [T6SS (VF0569)]
Kp_24	ctg.s1.000000F	Chromosome	Genomic_island	kfoC	(kfoC) glycosyltransferase family 2 protein [LPS (VF0561)]
Kp_24	ctg.s1.000000F	Chromosome	Genomic_island	ugd	(ugd) UDP-glucose 6-dehydrogenase [Capsule (VF0560)]
Kp_24	ctg.s1.000000F	Chromosome	Genomic_island	wbbM	(wbbM) glycosyltransferase [LPS (VF0561)]
Kp_24	ctg.s1.000000F	Chromosome	Genomic_island	wbbN	(wbbN) glycosyltransferase [LPS (VF0561)]
Kp_24	ctg.s1.000000F	Chromosome	Genomic_island	wbbO	(wbbO) glycosyltransferase family 1 protein [LPS (VF0561)]
Kp_24	ctg.s1.000000F	Chromosome	Genomic_island	wza	(wza) capsule polysaccharide export protein precursor [Capsule (VF0560)]
Kp_24	ctg.s1.000000F	Chromosome	Genomic_island	wzm	(wzm) lipopolysaccharide O-antigen ABC transport system transmembrane component [LPS (VF0561)]
Kp_24	ctg.s1.000000F	Chromosome	Genomic_island	wzt	(wzt) lipopolysaccharide O-antigen ABC transport system ATP-binding component [LPS (VF0561)]
Kp_4	ctg.s1.000000F.arrow	Chromosome	Genomic_island	glf	(glf) UDP-galactopyranose mutase [LPS (VF0561)]
Kp_4	ctg.s1.000000F.arrow	Chromosome	Genomic_island	gnd	(gnd) 6-phosphogluconate dehydrogenase [Capsule (VF0560)]
Kp_4	ctg.s1.000000F.arrow	Chromosome	Prophage	hcp/tssD	(hcp/tssD) type VI secretion system protein, Hcp family [T6SS (VF0569)]
Kp_4	ctg.s1.000000F.arrow	Chromosome	Integrative_Conjugative_Elements	hcp/tssD	(hcp/tssD) type VI secretion system protein, Hcp family [T6SS (VF0569)]
Kp_4	ctg.s1.000000F.arrow	Chromosome	Genomic_island	kfoC	(kfoC) glycosyltransferase family 2 protein [LPS (VF0561)]
Kp_4	ctg.s1.000000F.arrow	Chromosome	Genomic_island	ugd	(ugd) UDP-glucose 6-dehydrogenase [Capsule (VF0560)]
Kp_4	ctg.s1.000000F.arrow	Chromosome	Genomic_island	wbbM	(wbbM) glycosyltransferase [LPS (VF0561)]
Kp_4	ctg.s1.000000F.arrow	Chromosome	Genomic_island	wbbN	(wbbN) glycosyltransferase [LPS (VF0561)]
Kp_4	ctg.s1.000000F.arrow	Chromosome	Genomic_island	wbbO	(wbbO) glycosyltransferase family 1 protein [LPS (VF0561)]
Kp_4	ctg.s1.000000F.arrow	Chromosome	Genomic_island	wzm	(wzm) lipopolysaccharide O-antigen ABC transport system transmembrane component [LPS (VF0561)]
Kp_4	ctg.s1.000000F.arrow	Chromosome	Genomic_island	wzt	(wzt) lipopolysaccharide O-antigen ABC transport system ATP-binding component [LPS (VF0561)]
