## Supplementary material for "Genomic, Epigenomic, and Transcriptional Characterisation of Carbapenem and Colistin Resistance Mechanisms in *Klebsiella pneumoniae* and *Enterobacter* species": Table S5: Restriction modification systems within isolates.

### Sheet: Table S5
Isolate	Restriction enzymes
	Type	Gene	Contig	Chromosome/Plasmid		Isolate	motifString	centerPos	modificationType	fraction	nDetected	nGenome	groupTag	partnerMotifString	meanScore	meanIpdRatio	meanCoverage	objectiveScore
Kp_4	I	M.EcoJA03PI GATGNNNNNCTG Methyltransferase	ctg.s2.000000F.arrow	IncFII(K)/IncFIB(K)		Kp_14	GATC	2	m6A	0.998594	62516	62604	GATC	GATC	1427.91	5.58323	629.708	89200000
Kp_4	II	M.EcoRII CCWGG Methyltransferase	ctg.s2.000001F.arrow	IncFIA(HI1)		Kp_14	CTTCAG	5	m6A	0.999741	3856	3857	CTTCAG/CTGAAG	CTGAAG	1501.79	6.06685	628.365	5.78955e+06
Kp_4	II	Eco128I CCWGG Restriction enzyme	ctg.s2.000001F.arrow	IncFIA(HI1)		Kp_14	CTGAAG	5	m6A	0.999481	3855	3857	CTTCAG/CTGAAG	CTTCAG	1401.51	5.50757	628.153	5.4003e+06
Kp_4	II	M.Kpn34618Dcm CCWGG Methyltransferase	ctg.s2.000001F.arrow	IncFIA(HI1)		Kp_14	AGCCCG	4	m4C	0.995921	4151	4168	AGCCCG		651.667	3.15621	628.399	2695139
Kp_13	II	M.EcoRII CCWGG Methyltransferase	ctg.s2.9.arrow	IncFIA(HI1)/IncR/repB(R1701)		Kp_14	VNCYGVNYR	3	m4C	0.3078	27364	88902	VNCYGVNYR		111.738	1.68257	634.84	839564
Kp_13	II	Eco128I CCWGG Restriction enzyme	ctg.s2.9.arrow	IncFIA(HI1)/IncR/repB(R1701)		Kp_24	GATC	2	m6A	0.999352	63267	63308	GATC	GATC	1273.14	5.60309	525.675	80500552
Kp_13	II	M.Kpn34618Dcm CCWGG Methyltransferase	ctg.s1.000000F.arrow	chromosome		Kp_24	VNCYGVNYR	3	m4C	0.316346	28666	90616	VNCYGVNYR		92.6049	1.64461	526.21	942209
Kp_14	II	M.Kpn34618Dcm CCWGG Methyltransferase	ctg.s1.000000F	chromosome		A5	GATC	2	m6A	1	45540	45540	GATC	GATC	1248.32	5.65456	497.765	56800000
Kp_15	II	M.EcoRII CCWGG Methyltransferase	ctg.s1.000001F.arrow	IncFIB(K)/IncFII(K)		A5	CCAANNNNNRTC	4	m6A	1	769	769	CCAANNNNNRTC/GAYNNNNNTTGG	GAYNNNNNTTGG	1012.24	4.79708	494.836	778409
Kp_15	II	Eco128I CCWGG Restriction enzyme	ctg.s1.000001F.arrow	IncFIB(K)/IncFII(K)		A5	VNCYGVNYR	3	m4C	0.313199	22695	72462	VNCYGVNYR		89.6391	1.64474	497.608	715592
Kp_15	II	M.Kpn34618Dcm CCWGG Methyltransferase	ctg.s1.000001F.arrow	IncFIB(K)/IncFII(K)		A5	GAYNNNNNTTGG	2	m6A	1	769	769	CCAANNNNNRTC/GAYNNNNNTTGG	CCAANNNNNRTC	1066.2	4.87957	495.101	559915
Kp_24	II	M.Kpn34618Dcm CCWGG Methyltransferase	ctg.s1.000000F	chromosome		G5	GATC	2	m6A	0.999579	49839	49860	GATC	GATC	1019.76	5.63179	370.135	50800000
A5	II	M.Kpn34618Dcm CCWGG Methyltransferase	ctg.s2.000084F|arrow	unclassified contig		G5	TGAANNNNNGGC	3	m6A	1	1011	1011	TGAANNNNNGGC/GCCNNNNNTTCA	GCCNNNNNTTCA	852.118	4.97462	370.162	861491
A5	II	Eco128I CCWGG Restriction enzyme	ctg.s2.000004F|arrow	unclassified contig		G5	VNCYGVNYR	3	m4C	0.299098	21547	72040	VNCYGVNYR		84.4437	1.66267	371.041	604468
A5	II	M.EcoRII CCWGG Methyltransferase	ctg.s2.000004F|arrow	unclassified contig		G5	GCCNNNNNTTCA	2	m4C	0.998022	1009	1011	TGAANNNNNGGC/GCCNNNNNTTCA	TGAANNNNNGGC	472.175	2.95059	369.779	475577
A5	II	M.EasL1Dcm CCWGG Methyltransferase	ctg.s2.000023F|arrow	unclassified contig		H3	GATC	2	m6A	0.999119	113388	113488	GATC	GATC	621.919	5.62169	232.368	70500000
G3	I	M1.Ecl34977I GCCNNNNNGTTG Methyltransferase	ctg.s2.000098F.arrow	unclassified contig		H3	TGAANNNNNGGC	3	m6A	0.491947	1008	2049	GCCNNNNNTTCA/TGAANNNNNGGC	GCCNNNNNTTCA	996.147	4.97993	474.187	530287
G5	I	M1.Ecl34977I GCCNNNNNGTTG Methyltransferase	ctg.s1.000001F.arrow	chromosome		H3	CGCATC	4	m6A	0.533816	5304	9936	CGCATC		160.709	5.4676	44.543	484502
G5	II	M.EcoRII CCWGG Methyltransferase	ctg.s2.23.arrow; ctg.s2.000015F.arrow	unclassified contig		H3	VNCYGVNYR	3	m4C	0.171988	28268	164360	VNCYGVNYR		79.9651	1.74465	382.692	457120
G5	II	Eco128I CCWGG Restriction enzyme	ctg.s2.23.arrow; ctg.s2.000015F.arrow	unclassified contig		H3	GCCNNNNNTTCA	2	m4C	0.492923	1010	2049	GCCNNNNNTTCA/TGAANNNNNGGC	TGAANNNNNGGC	525.286	2.94233	471.881	280685
G5	II	M.Kpn34618Dcm CCWGG Methyltransferase	ctg.s1.000008F.arrow	unclassified contig
G8	I	M1.Ecl34977I GCCNNNNNGTTG Methyltransferase	ctg.s1.000000F.arrow	Chromosome
H3	I	M1.Ecl34977I GCCNNNNNGTTG Methyltransferase	ctg.s1.000001F	Chromosome
H3	II	M.Kpn34618Dcm CCWGG Methyltransferase	ctg.s1.000000F	Chromosome
H3	III	M.Kpn1420I CGCATC Methyltransferase	ctg.s1.000000F	Chromosome
