## Supplementary material for "Genomic, Epigenomic, and Transcriptional Characterisation of Carbapenem and Colistin Resistance Mechanisms in *Klebsiella pneumoniae* and *Enterobacter* species": Table S6: Summarized differential gene expression data of carbapenem resistant isolates.

### Sheet: Table S6
Product	Kp_4		Kp_14		Kp_15		Kp_24
	FC	p-value	FC	p-value	FC	p-value	FC	p-value
Upregulation
ABC transporter, ATP-binding protein (cluster 3, basic aa/glutamine/opines)			8.82515	5e-05	8.84773	5e-05
ABC transporter, ATP-binding protein KPN_00598			8.08337	5e-05	8.03092	5e-05
ABC transporter, permease protein KPN_00597			7.14461	5e-05	7.19323	5e-05
ABC transporter, substrate-binding protein (cluster 3, basic aa/glutamine/opines)			7.28505	5e-05	8.05784	5e-05
ABC transporter, substrate-binding protein KPN_00600			7.15489	5e-05	6.69675	5e-05
capsular polysaccharide biosynthsis protein			7.50287	5e-05	7.86628	5e-05
Cellulose synthase (UDP-forming)			9.03518	5e-05	9.01168	5e-05
D-3-phosphoglycerate dehydrogenase	8.10826	5e-05	7.33822	5e-05	7.88898	5e-05	8.69308	5e-05
Ferric iron ABC transporter, ATP-binding protein			7.12446	5e-05	6.12326	0.0012
Ferric iron ABC transporter, iron-binding protein			7.04462	5e-05	7.14411	5e-05
Ferric iron ABC transporter, permease protein			6.6606	5e-05	6.69789	5e-05
fimbrial biogenesis outer membrane usher protein	8.59601	5e-05	7.5607	5e-05	7.54256	5e-05	9.10395	5e-05
LysR family transcriptional regulator YnfL			7.18266	5e-05	6.87972	0.0001
probable fimbrial protein staA	6.84918	0.0004	7.83999	5e-05	7.79508	0.0001	7.51878	0.00105
Probable transcription regulator protein of MDR efflux pump cluster	8.50479	5e-05	8.10438	5e-05	8.61824	5e-05	8.93535	5e-05
PTS system, fructose-like IIC component FrwC			7.19484	5e-05	6.54525	0.0001
PTS system, cellobiose-specific IIC component	8.54751	5e-05	8.31865	5e-05	8.6622	5e-05	8.72066	5e-05
PTS system, IIB component	10.1681	5e-05	9.25751	5e-05	8.90523	5e-05	11.0772	5e-05
PTS system, IIC component, UlaA-type	10.1681	5e-05	9.25751	5e-05	8.90523	5e-05	11.0772	5e-05
Putative fimbrial chaparone	7.85018	5e-05	8.47978	5e-05	8.61857	5e-05	9.00637	5e-05
Putative glycosyltransferase	9.34592	5e-05	8.5223	5e-05	9.27635	5e-05	8.91567	5e-05
Putative glycosyltransferase	9.94174	5e-05	9.58189	5e-05	10.2274	5e-05	9.83404	5e-05
Transcriptional regulator, AcrR family	8.85012	5e-05	8.87277	5e-05	8.96417	5e-05	9.90382	5e-05
Transcriptional regulator, LysR family			6.73791	5e-05	6.51408	5e-05
Transcriptional regulator of rhamnose utilization, AraC family	8.78132	5e-05	8.38142	5e-05	8.86092	5e-05	8.84992	5e-05
Type-1 fimbrial protein subunit precursor	8.37753	5e-05	7.69636	0.0004	7.67317	5e-05	8.87362	5e-05
Uncharacterized inner membrane transporter YijE	8.65769	5e-05	8.84397	5e-05
UDP-galactopyranose mutase (EC 5.4.99.9)	9.94174	5e-05	9.58189	5e-05	10.2274	5e-05	9.83404	5e-05
Downregulation
ABC transporter, ATP-binding protein (cluster 2, ribose/xylose/arabinose/galactose)	-10.0868	5e-05	-1.34103	5e-05	-1.89974	0.00035
ABC transporter, ATP-binding protein (cluster 5, nickel/peptides/opines)	-9.21142	5e-05	-9.21141	5e-05	-9.21141	5e-05	-10.0653	5e-05
ABC transporter, permease protein (cluster 2, ribose/xylose/arabinose/galactose)	-10.0868	5e-05	-1.34103	5e-05	-1.89974	0.00035
ABC transporter, permease protein / ABC transporter, ATP-binding protein (cluster 3, basic aa/glutamine/opines)	-7.97397	5e-05	-7.97397	5e-05	-7.97397	5e-05	-8.82781	5e-05
ABC transporter, permease protein 1 (cluster 5, nickel/peptides/opines)	-8.39716	5e-05	-8.39716	5e-05	-8.39716	5e-05
ABC transporter, permease protein 2 (cluster 5, nickel/peptides/opines)	-8.26966	5e-05	-8.26966	5e-05	-8.26966	5e-05	-9.1235	5e-05
ABC transporter, substrate-binding protein (cluster 3, basic aa/glutamine/opines)	-7.84896	5e-05	-7.84896	5e-05	-7.84896	5e-05	-8.7028	5e-05
ABC transporter, substrate-binding protein (cluster 5, nickel/peptides/opines)	-8.38793	5e-05	-8.38793	5e-05	-8.38793	5e-05
Copper/silver efflux RND transporter, membrane fusion protein CusB							-9.31372	5e-05
Copper/silver efflux RND transporter, periplasmic protein CusF							-8.6624	0.0007
Iron(III) dicitrate transmembrane sensor protein FecR							-10.2194	5e-05
Iron(III) dicitrate transport ATP-binding protein FecE							-9.19443	5e-05
Iron(III) dicitrate transport protein FecA			-1.16291	0.0008			-9.66218	5e-05
Iron(III) dicitrate transport system permease protein FecC			-1.07884	0.0011			-11.1743	5e-05
Iron(III) dicitrate transport system permease protein FecD			-1.07884	0.0011			-11.1743	5e-05
Iron(III) dicitrate transport system, periplasmic iron-binding protein FecB			-1.07884	0.0011			-11.1743	5e-05
Transcriptional regulator, LysR family	-7.79997	5e-05	-7.79996	5e-05	-7.79997	5e-05	-8.65381	5e-05
