## Supplementary material for "Genomic, Epigenomic, and Transcriptional Characterisation of Carbapenem and Colistin Resistance Mechanisms in *Klebsiella pneumoniae* and *Enterobacter* species": Table S7: Summarized differential gene expression data of colistin resistant isolates.

### Sheet: Table S7
Product	A5		G3		G5		G8		H3
	FC	p-value	FC	p-value	FC	p-value	FC	p-value	FC	p-value
Upregulation
3-oxoacyl-[ACP] synthase					19.3187	0.00005	8.58288	0.00085
3-oxoacyl-[ACP] synthase					20.8825	0.0004
ABC transporter, ATP-binding protein YnjD					7.65625	0.0007	7.65624959956892	0.0007
ABC transporter, permease protein YnjC					7.65625	0.0007	7.65624959956892	0.0007
ABC transporter, substrate-binding protein YnjB					7.65625	0.0007	7.65624959956892	0.0007
Copper/silver efflux RND transporter, membrane fusion protein CusB							9.02698	0.00015
Copper/silver efflux RND transporter, outer membrane protein CusC							8.62985	0.00025
Copper/silver efflux RND transporter, outer membrane protein CusC							9.16255	0.00015
Copper-sensing two-component system response regulator CusR							9.46933	0.0001
Ferric hydroxamate outer membrane receptor FhuA					18.7118	0.0005
fimbrial biogenesis outer membrane usher protein									8.61245	5e-05
Lead, cadmium, zinc and mercury transporting ATPase/Copper-translocating P-type ATPase							7.86435	0.00025
Lead, cadmium, zinc and mercury transporting ATPase/Copper-translocating P-type ATPase							9.10692	5e-05
Lipopolysaccharide core biosynthesis glycosyl transferase					20.695	0.00125
Lipopolysaccharide core heptosyltransferase III					21.0368	5e-05
probable fimbrial protein staA									7.52579	5e-05
Probable transcription regulator protein of MDR efflux pump cluster									8.43805	5e-05
PTS system, 2-O-alpha-mannosyl-D-glycerate-specific IIA component/IIB component/IIC component					19.0239	0.0007
PTS system, cellobiose-specific IIC component							8.94176	0.00035
PTS system, IIB component									10.548	5e-05
PTS system, IIC component, UlaA-type									10.548	5e-05
PTS system, N-acetylmuramic acid-specific IIB component/IIC component					21.0774	5e-05
Putative fimbrial chaparone									8.56634	5e-05
putative fimbrial-like protein									7.01333	5e-05
Putative glycosyltransferase									9.39041	5e-05
Putative glycosyltransferase									10.2827	5e-05
RND efflux system, inner membrane transporter					23.8855	5e-05	8.91663	5e-05
RND efflux system, membrane fusion protein					23.8855	5e-05	8.91663	5e-05
Sigma-fimbriae chaperone protein					20.6388	0.0001
Sigma-fimbriae tip adhesin					20.6388	0.0001
Sigma-fimbriae usher protein					20.6388	0.0001
Transcriptional regulator KPN_00542, LacI family					21.9125	5e-05
Transcriptional regulator PcoR							10.3312	5e-05
Transcriptional regulator, AcrR family					22.3106	0.00035			8.71628	5e-05
Transcriptional regulator, IclR family					22.5886	5e-05	8.68294	0.00015
Type IV fimbrial assembly protein PilC					20.1429	0.00065
Type IV fimbrial assembly, ATPase PilB					20.1429	0.00065
Type-1 fimbrial protein subunit precursor									8.90885	5e-05
Downregulation
ABC transporter, ATP-binding protein 1 (cluster 4, leucine/isoleucine/valine/benzoate)			-10.0313	0.0013
ABC transporter, ATP-binding protein 2 (cluster 4, leucine/isoleucine/valine/benzoate)			-10.0313	0.0013
ABC transporter, permease protein 1 (cluster 4, leucine/isoleucine/valine/benzoate)			-8.55769	0.00525
ABC transporter, permease protein 2 (cluster 4, leucine/isoleucine/valine/benzoate)			-10.0313	5e-05
ABC transporter, substrate-binding protein (cluster 3, basic aa/glutamine/opines)			-8.42591	5e-05
ABC transporter, substrate-binding protein (cluster 4, leucine/isoleucine/valine/benzoate)			-8.40404	5e-05
Ferric hydroxamate outer membrane receptor FhuA	-8.1408	5e-05	-8.88005	5e-05
Lipopolysaccharide core biosynthesis protein RfaZ									-1.65891	0.0004
Lipopolysaccharide core heptosyltransferase I									-1.65891	0.0004
Phosphate acetyltransferase (EC 2.3.1.8), ethanolamine utilization-specific	-8.92578	5e-05
Putative phosphoethanolamine transferase YhbX	-8.13022	5e-05
Transcriptional regulator RhaS-like protein									-7.76522	5e-05
Transcriptional regulator, DeoR family									-7.99022	5e-05
